# Hyperspectral Reflectance-Derived Relationship Matrices for Genomic Prediction of Grain Yield in Wheat

**DOI:** 10.1101/389825

**Authors:** Margaret R. Krause, Lorena González-Pérez, José Crossa, Paulino Pérez-Rodríguez, Osval Montesinos-López, Ravi P. Singh, Susanne Dreisigacker, Jesse Poland, Jessica Rutkoski, Mark Sorrells, Michael A. Gore, Suchismita Mondal

**Affiliations:** Plant Breeding and Genetics Section, School of Integrative Plant Science, Cornell University, Ithaca, New York, 14853, USA; Global Wheat Program, International Maize and Wheat Improvement Center (CIMMYT), Ciudad de México, 06600, México; Colegio de Postgraduados, CP 56230, Montecillos, Edo. de México; Facultad de Telemática, Universidad de Colima, Colima, Colima, 28040, México; Department of Plant Pathology, Kansas State University, Manhattan, Kansas, 66506, USA; International Rice Research Institute (IRRI), DAPO Box 7777, Metro Manila, 1301, Philippines

**Keywords:** hyperspectral reflectance, genomic prediction, high throughput phenotyping, wheat breeding, genotype-by-environment interaction, GBLUP

## Abstract

Hyperspectral reflectance phenotyping and genomic selection are two emerging technologies that have the potential to increase plant breeding efficiency by improving prediction accuracy for grain yield. Hyperspectral cameras quantify canopy reflectance across a wide range of wavelengths that are associated with numerous biophysical and biochemical processes in plants. Genomic selection models utilize genome-wide marker or pedigree information to predict the genetic values of breeding lines. In this study, we propose a multi-kernel GBLUP approach to genomic selection that uses genomic marker-, pedigree-, and hyperspectral reflectance-derived relationship matrices to model the genetic main effects and genotype × environment (*G* × *E*) interactions across environments within a bread wheat (*Triticum aestivum* L.) breeding program. We utilized an airplane equipped with a hyperspectral camera to phenotype five differentially managed treatments of the yield trials conducted by the Bread Wheat Improvement Program, International Maize and Wheat Improvement Center (CIMMYT) at Ciudad Obregón, México over four breeding cycles. We observed that single-kernel models using hyperspectral reflectance-derived relationship matrices performed similarly or superior to marker-and pedigree-based genomic selection models when predicting within and across environments. Multi-kernel models combining marker/pedigree information with hyperspectral reflectance phentoypes had the highest prediction accuracies; however, improvements in accuracy over marker-and pedigree-based models were marginal when correcting for days to heading. Our results demonstrates the potential of hyperspectral imaging in predicting grain yield within a multi-environment context, it also supports further studies on integration of hyperspectral reflectance phenotyping in breeding programs.
