## Supplementary material for "Hyperspectral Reflectance-Derived Relationship Matrices for Genomic Prediction of Grain Yield in Wheat"

Breeding_Cycle	Managed_Treatment	Growth_Stage	Model	Prediction_Accuracy	Standard_Deviation	Prediction_Accuracy_DTHD_Correction	Standard_Deviation_DTHD_Correction
2013-14	Optimal Bed	NA	G	0.306400855269089	0.0556217691182284	0.295874615245313	0.0539343672695764
2013-14	Optimal Bed	NA	A	0.333285743699552	0.0946615447946512	0.324144501063669	0.0965267130634533
2013-14	Optimal Bed	VEG	H.30Jan	0.249965079920642	0.0859341572178808	0.204827434952786	0.0833273755317939
2013-14	Optimal Bed	VEG	H.07Feb	0.236485636082692	0.0666476279649789	0.176694174469553	0.0660228344746733
2013-14	Optimal Bed	HEAD	H.14Feb	0.279747512614585	0.0803111824218026	0.22674891410912	0.0800474123898631
2013-14	Optimal Bed	HEAD	H.19Feb	0.341168929623147	0.0647124459033964	0.295129103464442	0.0652730019587708
2013-14	Optimal Bed	GF	H.27Feb	0.225415477062163	0.0749406477700604	0.147667692015072	0.0742254648622337
2013-14	Optimal Bed	GF	H.11Mar	0.226028832195971	0.0596310073334804	0.183556248901946	0.0572937709806525
2013-14	Optimal Bed	GF	H.17Mar	0.239128394408837	0.0604865515863033	0.199031520954943	0.0599916108031623
2013-14	Optimal Bed	VEG	H.VEG	0.254243954117368	0.0757164097180175	0.20480907190567	0.0739160658158232
2013-14	Optimal Bed	HEAD	H.HEAD	0.362900321747593	0.0703184730046468	0.32369351683461	0.0701035893127834
2013-14	Optimal Bed	GF	H.GF	0.252137767167709	0.0554141897887803	0.20602521302352	0.0539673866957653
2013-14	Optimal Bed	NA	H.ALL	0.302250551043543	0.0559044894274109	0.255259405635329	0.0553851159165446
2013-14	Optimal Flat	NA	G	0.189666363782975	0.0744687439658555	0.187582149355899	0.0737375598837708
2013-14	Optimal Flat	NA	A	0.192638223972153	0.0507678616095575	0.191038295187822	0.0491641301112438
2013-14	Optimal Flat	VEG	H.10Jan	0.0182903192486385	0.0998028050893448	0.0188652201678517	0.101621009035042
2013-14	Optimal Flat	VEG	H.17Jan	0.0178767605886566	0.101057391213635	0.0182133823656534	0.103097921788953
2013-14	Optimal Flat	VEG	H.30Jan	0.0155993505312321	0.110217062745203	0.0193694090346075	0.108337395485086
2013-14	Optimal Flat	VEG	H.07Feb	0.0478974123539116	0.0935757421969731	0.046446373415124	0.0937987259770242
2013-14	Optimal Flat	VEG	H.14Feb	0.121486740540481	0.0937399448548027	0.120370457404025	0.0929636980999614
2013-14	Optimal Flat	HEAD	H.19Feb	0.0934700491142035	0.0965231833804731	0.089858345019511	0.0929451026315685
2013-14	Optimal Flat	HEAD	H.27Feb	0.116260816032453	0.0907857765916115	0.10674588337777	0.0893626337599353
2013-14	Optimal Flat	GF	H.11Mar	0.00396801108955848	0.10647726754474	0.0212969352433841	0.10602074650763
2013-14	Optimal Flat	GF	H.17Mar	0.046848541216566	0.0963994228396613	0.0525934474854715	0.0960583276162323
2013-14	Optimal Flat	VEG	H.VEG	0.0415278759255854	0.103543430389494	0.0337533024551925	0.102616154337234
2013-14	Optimal Flat	HEAD	H.HEAD	0.0807701950786357	0.101832386371541	0.0805105070118066	0.098966057318182
2013-14	Optimal Flat	GF	H.GF	0.0338429650623267	0.101854829681211	0.0455973698720486	0.101243083111165
2013-14	Optimal Flat	NA	H.ALL	0.0158745112610027	0.115066800616833	0.026038235886912	0.112538920785232
2013-14	Moderate Drought	NA	G	0.25174285287877	0.0671194591853346	0.168672124892974	0.0762425173906855
2013-14	Moderate Drought	NA	A	0.277961173499156	0.080659920725695	0.186688695092948	0.0717952527355737
2013-14	Moderate Drought	VEG	H.10Jan	0.105539493899788	0.0877780719315631	-0.0720963108212397	0.0972587587011253
2013-14	Moderate Drought	VEG	H.17Jan	0.216917136808702	0.0645069919207115	0.00968661059801619	0.0746000442846611
2013-14	Moderate Drought	VEG	H.30Jan	0.401994626124394	0.0741660492637915	0.111451420744619	0.0796437653275956
2013-14	Moderate Drought	VEG	H.07Feb	0.343226862075113	0.0591029744631788	0.0278439297250158	0.073465799166119
2013-14	Moderate Drought	HEAD	H.14Feb	0.324719773233194	0.0708919884518259	-0.0250175383979306	0.0940166917273783
2013-14	Moderate Drought	HEAD	H.19Feb	0.34994266041404	0.0854969452976355	-0.00838435435198191	0.0922132686636069
2013-14	Moderate Drought	GF	H.27Feb	0.356560936963402	0.0707808284739853	-0.032676324902687	0.0712858286070365
2013-14	Moderate Drought	GF	H.11Mar	0.260149947082707	0.0772311593715219	-0.0940384007292035	0.0748413476476939
2013-14	Moderate Drought	GF	H.17Mar	0.297866434981917	0.0928257090232463	0.0489888499280787	0.10373005257101
2013-14	Moderate Drought	VEG	H.VEG	0.333922752383837	0.0532061341477866	0.0326509375640781	0.0654349447005927
2013-14	Moderate Drought	HEAD	H.HEAD	0.349453589496318	0.0732406007408221	-0.0282345187588564	0.0928709667676494
2013-14	Moderate Drought	GF	H.GF	0.325519666106575	0.0705410546047305	-0.109939512497353	0.0759359265618233
2013-14	Moderate Drought	NA	H.ALL	0.327715620042345	0.0871807963017317	-0.0776024108752404	0.0932137043875537
2013-14	Severe Drought	NA	G	0.362733220128045	0.0689783371604433	0.191808759253225	0.0873295516464398
2013-14	Severe Drought	NA	A	0.44143964692455	0.0705583548717791	0.191606209409596	0.0821863102883598
2013-14	Severe Drought	VEG	H.17Jan	0.249359280935006	0.0699609552441949	-0.0461569899337673	0.0962809496876512
2013-14	Severe Drought	VEG	H.30Jan	0.452698140360503	0.0652043569191567	0.00492709079901567	0.0934022479344396
2013-14	Severe Drought	VEG	H.07Feb	0.452622090955377	0.0698126215788339	0.0279107814471994	0.0869980362649206
2013-14	Severe Drought	HEAD	H.14Feb	0.425102317182543	0.0863994487447649	0.0347257422605268	0.0947560157739306
2013-14	Severe Drought	HEAD	H.19Feb	0.463070933824012	0.052743185711342	0.0608339514087687	0.0688890542580316
2013-14	Severe Drought	GF	H.27Feb	0.501624978508543	0.0579504163493142	0.0543155843792119	0.0806602536487479
2013-14	Severe Drought	GF	H.11Mar	0.646664946378401	0.0427738019639613	0.193360710861828	0.0866578139126678
2013-14	Severe Drought	VEG	H.VEG	0.428282269922073	0.0629235648353531	-0.0100563604156028	0.0820729155716955
2013-14	Severe Drought	HEAD	H.HEAD	0.467634946622212	0.0655960380638883	0.0674326627385364	0.0756317684803766
2013-14	Severe Drought	GF	H.GF	0.59233401879059	0.0452457291938216	0.11563232711184	0.0831413639309959
2013-14	Severe Drought	NA	H.ALL	0.598847750680407	0.0532346436576606	0.135564659280991	0.0918373507145294
2013-14	Heat	NA	G	0.391369523495972	0.071185356641447	0.319267087251194	0.0807532188299557
2013-14	Heat	NA	A	0.388269166691771	0.0658291510164813	0.321992265170131	0.0759237437878259
2013-14	Heat	VEG	H.25Apr	0.605030923791567	0.0663290231115671	0.563978875781443	0.0710722198011271
2013-14	Heat	HEAD	H.02May	0.487968106332274	0.0561962188613534	0.463748064143543	0.0611055617561483
2013-14	Heat	HEAD	H.07May	0.585746981188988	0.0459718130225723	0.581588795259383	0.0511566631584001
2013-14	Heat	GF	H.21May	0.0754135016111639	0.0801201969057664	-0.00734047927739707	0.0766518471841336
2013-14	Heat	VEG	H.VEG	0.60483297819023	0.0663010437553712	0.564119896847317	0.0713175227471749
2013-14	Heat	HEAD	H.HEAD	0.571904191144553	0.0446359984310879	0.543266221004731	0.0519173738309443
2013-14	Heat	NA	H.ALL	0.496659758359546	0.0613922894360866	0.479430094625212	0.070768986670635
2014-15	Optimal Bed	NA	G	0.480622913252971	0.045759065978725	0.395034319133366	0.0577708918176208
2014-15	Optimal Bed	NA	A	0.423920065571255	0.0542810235980355	0.34411428299597	0.0596301042024314
2014-15	Optimal Bed	VEG	H.10Jan	0.148920278902072	0.0689422051419527	0.0731241961671667	0.0710470355485697
2014-15	Optimal Bed	VEG	H.19Jan	0.192890036836956	0.0586814166033443	0.131716965778641	0.0640656746095278
2014-15	Optimal Bed	VEG	H.04Feb	0.375262350414183	0.0551658329888581	0.200500770141107	0.0595331838332717
2014-15	Optimal Bed	VEG	H.09Feb	0.470098956547107	0.0482933489674694	0.285339326242442	0.0544952427262772
2014-15	Optimal Bed	HEAD	H.25Feb	0.585029320645103	0.0548453717498739	0.390619008035007	0.0622523900628197
2014-15	Optimal Bed	GF	H.10Mar	0.672244697108926	0.0437361215099114	0.460675164344136	0.0634572063740302
2014-15	Optimal Bed	GF	H.15Mar	0.667919076757791	0.0413469993690549	0.451750481854263	0.0573293916930177
2014-15	Optimal Bed	GF	H.23Mar	0.585866761800881	0.045356839027526	0.337179364540673	0.0602536776968748
2014-15	Optimal Bed	GF	H.26Mar	0.528418103868909	0.0453543946523071	0.311142928725276	0.0592356974150887
2014-15	Optimal Bed	VEG	H.VEG	0.349320797875402	0.0615905234143826	0.223266157926607	0.0648079480061984
2014-15	Optimal Bed	HEAD	H.HEAD	0.584744949942548	0.0548593242946289	0.390659569838221	0.0623178134541711
2014-15	Optimal Bed	GF	H.GF	0.659270492273601	0.0385844815539652	0.430609860422984	0.0565966079023801
2014-15	Optimal Bed	NA	H.ALL	0.633974671067267	0.042951693688676	0.409588917659072	0.0588239468056435
2014-15	Optimal Flat	NA	G	0.42053879296455	0.0546853060034071	0.420272566552844	0.0546995366104072
2014-15	Optimal Flat	NA	A	0.375929304638683	0.046308363501694	0.375513922823025	0.0463180611064122
2014-15	Optimal Flat	VEG	H.10Jan	0.263945740055647	0.0548907010919153	0.263704694500801	0.0548890068316863
2014-15	Optimal Flat	VEG	H.19Jan	0.178025595720008	0.0399375704834628	0.177794243519341	0.0399350559109135
2014-15	Optimal Flat	VEG	H.04Feb	0.174832241120049	0.0558538306590272	0.174656415955447	0.0558498797616609
2014-15	Optimal Flat	VEG	H.09Feb	0.292432116241075	0.0474304714798119	0.292181100767442	0.0474351545333701
2014-15	Optimal Flat	HEAD	H.25Feb	0.371767004473184	0.0474600225855259	0.371534022213206	0.0474595847958471
2014-15	Optimal Flat	GF	H.10Mar	0.574584591222728	0.0395775733391393	0.574302351950442	0.0396022207905677
2014-15	Optimal Flat	GF	H.15Mar	0.584181279665533	0.0395208294264464	0.583892537806137	0.0395516621746415
2014-15	Optimal Flat	GF	H.23Mar	0.486218311577026	0.0433702603719995	0.486009850239357	0.0433835993249536
2014-15	Optimal Flat	GF	H.26Mar	0.471603611399719	0.04003315521477	0.471384344715865	0.0400479205679769
2014-15	Optimal Flat	GF	H.07Apr	0.499939324521197	0.0607980919538551	0.499689789103467	0.0608181701920183
2014-15	Optimal Flat	VEG	H.VEG	0.174554387217925	0.0507716337899635	0.174418786429177	0.0507655895182166
2014-15	Optimal Flat	HEAD	H.HEAD	0.372253229823505	0.0475358036666907	0.372021415854666	0.0475362917434146
2014-15	Optimal Flat	GF	H.GF	0.575487879088114	0.0361979549419075	0.575219083886572	0.0362263129215004
2014-15	Optimal Flat	NA	H.ALL	0.542179667339034	0.0398830207470821	0.54191753808471	0.0399008843920504
2014-15	Moderate Drought	NA	G	0.423722308445232	0.0456731587945012	0.413265643185026	0.0473116878301706
2014-15	Moderate Drought	NA	A	0.369855071274608	0.055955426096695	0.362386897562635	0.0576971480334037
2014-15	Moderate Drought	VEG	H.10Jan	0.212377399186473	0.0693466186344481	0.199409667830939	0.0695364924974826
2014-15	Moderate Drought	VEG	H.19Jan	0.230924972700383	0.0817741485724461	0.211205164991688	0.0826681803375642
2014-15	Moderate Drought	VEG	H.04Feb	0.327451266166156	0.0563420332938067	0.30084164047627	0.0563774296924914
2014-15	Moderate Drought	HEAD	H.09Feb	0.301454603480869	0.0713997122708982	0.267391410502239	0.0744806115542934
2014-15	Moderate Drought	GF	H.25Feb	0.306922010358342	0.0552507726582285	0.263046645592734	0.057506169005118
2014-15	Moderate Drought	GF	H.10Mar	0.407862732991881	0.0578724796777712	0.385500680756424	0.0597106838292824
2014-15	Moderate Drought	GF	H.15Mar	0.226754437902651	0.0690043104804725	0.205208663015588	0.0695232372265575
2014-15	Moderate Drought	GF	H.23Mar	0.254789653883237	0.0595259955977493	0.254849797258517	0.058123385034835
2014-15	Moderate Drought	VEG	H.VEG	0.305998288484914	0.0712448941370113	0.284482147908786	0.072622817063972
2014-15	Moderate Drought	HEAD	H.HEAD	0.300747307972848	0.0716022058379186	0.266805628161269	0.0745911406341958
2014-15	Moderate Drought	GF	H.GF	0.346128344480507	0.0634398950222243	0.313514718997951	0.065748517891082
2014-15	Moderate Drought	NA	H.ALL	0.419360223592279	0.0465554215707632	0.38575889179293	0.0500405500560899
2014-15	Severe Drought	NA	G	0.281911695069761	0.0656253751052483	0.279617716935722	0.0653901633942145
2014-15	Severe Drought	NA	A	0.290040379140613	0.0584707055775578	0.286007277984782	0.0582786591775266
2014-15	Severe Drought	VEG	H.10Jan	0.0883687366295827	0.0453228740053918	0.0844719559466105	0.0455641385715305
2014-15	Severe Drought	VEG	H.19Jan	0.11126513823259	0.0695179747369249	0.113106120030028	0.0696475663403172
2014-15	Severe Drought	VEG	H.04Feb	0.167570209135663	0.0572752396127902	0.171951591288873	0.0574708460049992
2014-15	Severe Drought	HEAD	H.09Feb	0.199869927558177	0.0744638738184036	0.204256431240914	0.0728686307892105
2014-15	Severe Drought	GF	H.25Feb	0.316881393473647	0.0651645990583441	0.322720226254897	0.0643384079003998
2014-15	Severe Drought	GF	H.10Mar	0.26985059482042	0.0664428968598366	0.269343912807244	0.0665447448453663
2014-15	Severe Drought	GF	H.15Mar	0.254131604857461	0.0477261439699769	0.251377843300326	0.0477654999504135
2014-15	Severe Drought	VEG	H.VEG	0.145025913647091	0.0686996253400952	0.149001591613068	0.0678980438213079
2014-15	Severe Drought	HEAD	H.HEAD	0.199501338044331	0.0747134865125624	0.203942540105897	0.0731528110704712
2014-15	Severe Drought	GF	H.GF	0.326799588507073	0.0566238578886792	0.327509823982033	0.0569440191480546
2014-15	Severe Drought	NA	H.ALL	0.190605625202244	0.0542682045828034	0.195022908476384	0.0535752413143522
2014-15	Heat	NA	G	0.390695666828148	0.0631228861492339	0.381327137939553	0.0611251420094507
2014-15	Heat	NA	A	0.400956144171455	0.057054835778693	0.3919489510609	0.0607568364995675
2014-15	Heat	VEG	H.14Apr	0.45354508225465	0.0448499784817134	0.449674647060144	0.0506314098515145
2014-15	Heat	HEAD	H.24Apr	0.53118811253886	0.0415794847777575	0.51121110655073	0.0410210635527005
2014-15	Heat	HEAD	H.28Apr	0.535303311030392	0.0505787599558475	0.518344670310193	0.0500366508846011
2014-15	Heat	GF	H.06May	0.508181184384313	0.0415367921640573	0.44922089990091	0.0457034617910156
2014-15	Heat	VEG	H.VEG	0.453443691590032	0.0442614332488908	0.449632809292577	0.0498043756994048
2014-15	Heat	HEAD	H.HEAD	0.548059206713085	0.04664223774807	0.531874536293438	0.0445958531856652
2014-15	Heat	GF	H.GF	0.482286637650566	0.049962647506831	0.437847499388001	0.0508334548827551
2014-15	Heat	NA	H.ALL	0.525269578410626	0.0455824919574578	0.494961526608439	0.0477886553515712
2015-16	Optimal Bed	NA	G	0.311781519617006	0.0363772427696386	0.316108882245809	0.0339121770774501
2015-16	Optimal Bed	NA	A	0.298071547790473	0.0460011898741979	0.300620531760485	0.0474248824082287
2015-16	Optimal Bed	HEAD	H.26Feb	0.278126671433154	0.046546848760044	0.235391639460576	0.0485477696247324
2015-16	Optimal Bed	HEAD	H.03Mar	0.30070371954173	0.0611104811735729	0.255095088368149	0.0653995252233946
2015-16	Optimal Bed	GF	H.09Mar	0.328996160119129	0.0548918227153333	0.275164462435365	0.0576967708674775
2015-16	Optimal Bed	GF	H.15Mar	0.325460348231034	0.0594970260746289	0.278908702359883	0.061759446385686
2015-16	Optimal Bed	GF	H.22Mar	0.090949172604711	0.057734879146566	0.0854862264554629	0.0593629105627691
2015-16	Optimal Bed	HEAD	H.HEAD	0.294600726385209	0.0522989305803317	0.248329377535329	0.0552001984583041
2015-16	Optimal Bed	GF	H.GF	0.296267645384035	0.0541139991142435	0.250282898024814	0.0575925100526189
2015-16	Optimal Bed	NA	H.ALL	0.309744705715287	0.0588720600640464	0.261531102264453	0.0621535014619319
2015-16	Optimal Flat	NA	G	0.333216950053708	0.0517058305196314	0.404583365654724	0.0468156279866503
2015-16	Optimal Flat	NA	A	0.287447718826493	0.0604790380056992	0.422305506568284	0.0592888769929754
2015-16	Optimal Flat	HEAD	H.26Feb	0.093438243032246	0.0466497991063496	0.0752638476631378	0.0581291831275245
2015-16	Optimal Flat	HEAD	H.03Mar	0.141269927181719	0.0477647490240291	0.186407848886252	0.0427547540129442
2015-16	Optimal Flat	GF	H.09Mar	0.53334201494847	0.048323326763162	0.58044033049082	0.0495183789568196
2015-16	Optimal Flat	GF	H.15Mar	0.472383923098723	0.057716002621386	0.524989772772762	0.0499220484968638
2015-16	Optimal Flat	GF	H.22Mar	0.432151082772989	0.0727117058450828	0.516293703600278	0.0618462711423656
2015-16	Optimal Flat	HEAD	H.HEAD	0.129899198968915	0.0457296553548243	0.130221922890692	0.0563397220287782
2015-16	Optimal Flat	GF	H.GF	0.551507864598324	0.0566451505419942	0.593068624555112	0.0517610697964816
2015-16	Optimal Flat	NA	H.ALL	0.541080947394519	0.0564931202666465	0.586259025236728	0.0508361959093282
2015-16	Moderate Drought	NA	G	0.338898360196283	0.0581302413788508	0.268794825531371	0.0657078641508458
2015-16	Moderate Drought	NA	A	0.361076547031815	0.0727201447207267	0.302324092926379	0.0890851416519554
2015-16	Moderate Drought	GF	H.26Feb	0.270813930008008	0.0562084547781156	0.0768020435347639	0.0578947729865465
2015-16	Moderate Drought	GF	H.03Mar	0.422319649634072	0.0478152676239222	0.190763019888371	0.0651603684691832
2015-16	Moderate Drought	GF	H.09Mar	0.038692177818489	0.0525907500660128	0.0474593889806563	0.0474898588848461
2015-16	Moderate Drought	GF	H.15Mar	0.525282316615023	0.0341905035949696	0.232788557174818	0.0553561614972008
2015-16	Moderate Drought	GF	H.22Mar	0.569237359766082	0.0465377187305548	0.298717874601524	0.0766677739669296
2015-16	Moderate Drought	GF	H.GF	0.475623527320606	0.0445991264393203	0.223414405224214	0.0598297770666511
2015-16	Moderate Drought	NA	H.ALL	0.474667101837706	0.0441697276737396	0.222616277008614	0.0591210209041261
2015-16	Severe Drought	NA	G	0.476791558196672	0.0514863086302381	0.318879856701384	0.0674333557898725
2015-16	Severe Drought	NA	A	0.453440087947489	0.0573258108885852	0.332604298803941	0.0724997948097869
2015-16	Severe Drought	GF	H.26Feb	0.576538110118713	0.0391043701199557	0.119338718516035	0.0702377199207808
2015-16	Severe Drought	GF	H.03Mar	0.679315723839117	0.024961647399213	0.247726721628321	0.0573240558036139
2015-16	Severe Drought	GF	H.09Mar	0.667337773402766	0.0386939603981062	0.205073587385866	0.0667625850507032
2015-16	Severe Drought	GF	H.15Mar	0.717830666996304	0.0325756713552505	0.281035349188406	0.0659274907333483
2015-16	Severe Drought	GF	H.22Mar	0.71630646359217	0.0397739836897076	0.352019811498536	0.0608297518281487
2015-16	Severe Drought	GF	H.GF	0.738183394212124	0.029068201151417	0.329118294830561	0.0584085445162381
2015-16	Severe Drought	NA	H.ALL	0.738291570991466	0.0289352293993382	0.328981606269238	0.0589118065348062
2015-16	Heat	NA	G	0.480565838014982	0.0423660546932386	0.474100389738595	0.0391207556433388
2015-16	Heat	NA	A	0.407247568785326	0.0544172848313447	0.418661629517975	0.0495086263163968
2015-16	Heat	HEAD	H.02May	0.632984876839519	0.040534637109429	0.636935949025805	0.0383704189154683
2015-16	Heat	GF	H.09May	0.619587220030949	0.0421332386925835	0.61400430239585	0.037522735852641
2015-16	Heat	GF	H.14May	0.522981743381056	0.0387818795961784	0.508336187776313	0.03889261428029
2015-16	Heat	HEAD	H.HEAD	0.633010184073036	0.0409067995828519	0.637039375279718	0.038601188107114
2015-16	Heat	GF	H.GF	0.607596055548537	0.0305138166934204	0.591367080090048	0.0355081311100123
2015-16	Heat	NA	H.ALL	0.642552388398767	0.0276540905104969	0.629871894720284	0.0334221415163368
2016-17	Optimal Bed	NA	G	0.575728470413305	0.0329676809581692	0.555184908620485	0.0370897399728431
2016-17	Optimal Bed	NA	A	0.673227968358158	0.0309548842723429	0.673828139885271	0.0358819600407781
2016-17	Optimal Bed	VEG	H.10Jan	0.641739687245679	0.0375050374189603	0.631148525392167	0.035138106580028
2016-17	Optimal Bed	VEG	H.17Jan	0.6425885410186	0.0363107019915209	0.628362020379118	0.0345761306711837
2016-17	Optimal Bed	VEG	H.23Jan	0.672812143136701	0.0357759188014589	0.655679678990843	0.0385186278847832
2016-17	Optimal Bed	VEG	H.02Feb	0.721252011995102	0.030564415112559	0.662825686373623	0.0308498855201663
2016-17	Optimal Bed	VEG	H.10Feb	0.734141563538719	0.0250679249617302	0.653986170246307	0.0275269288552878
2016-17	Optimal Bed	HEAD	H.16Feb	0.703868291370819	0.0343594625359535	0.614744773410973	0.0370473664237211
2016-17	Optimal Bed	HEAD	H.22Feb	0.72436192466526	0.0227790058913769	0.661675460401474	0.0323481901870293
2016-17	Optimal Bed	GF	H.15Mar	0.750617496753444	0.0283383363491381	0.665459750227021	0.0318540157375982
2016-17	Optimal Bed	GF	H.29Mar	0.742502492315071	0.0221329009248822	0.677588190544211	0.0265466467636711
2016-17	Optimal Bed	GF	H.05Apr	0.598998484620439	0.0296160473931919	0.50911946120585	0.0375988131622599
2016-17	Optimal Bed	GF	H.11Apr	0.548105842328229	0.0332354151310034	0.507184518461844	0.0379445227005282
2016-17	Optimal Bed	VEG	H.VEG	0.729072592298908	0.0282267503834312	0.693204826696871	0.0291917063305216
2016-17	Optimal Bed	HEAD	H.HEAD	0.72661548433808	0.0255381593639732	0.65727905244908	0.0310424461345561
2016-17	Optimal Bed	GF	H.GF	0.748072019348385	0.0226743811726216	0.671325008043184	0.0277806783844381
2016-17	Optimal Bed	NA	H.ALL	0.762640128814104	0.0235148169044594	0.687878075029952	0.0286745443985212
2016-17	Optimal Flat	NA	G	0.555076749693224	0.043791686983629	0.514552767466669	0.0451584661021418
2016-17	Optimal Flat	NA	A	0.604826848468201	0.0471398299925994	0.577380875377513	0.055531436497428
2016-17	Optimal Flat	VEG	H.10Jan	0.339500122567991	0.0444012587843811	0.339746277836542	0.0486073044036485
2016-17	Optimal Flat	VEG	H.17Jan	0.462165508098213	0.0459241140972488	0.393773940862343	0.0595748813415397
2016-17	Optimal Flat	VEG	H.23Jan	0.470977450908979	0.0484611733817476	0.349806790036863	0.06969734194971
2016-17	Optimal Flat	VEG	H.02Feb	0.502281930071875	0.0412235767133774	0.40170658478391	0.0577524191328509
2016-17	Optimal Flat	VEG	H.10Feb	0.52766331394295	0.0475945311006305	0.384174133825721	0.0701534149655406
2016-17	Optimal Flat	VEG	H.16Feb	0.518300343094401	0.0485017969858905	0.375478327023808	0.0656230597185744
2016-17	Optimal Flat	HEAD	H.22Feb	0.565875416977567	0.0586956362293136	0.465609757950379	0.0791035288930731
2016-17	Optimal Flat	GF	H.15Mar	0.511737739657696	0.057314764536996	0.437289031472316	0.0694243510230997
2016-17	Optimal Flat	VEG	H.VEG	0.561561237530965	0.0456711776280951	0.449570924675907	0.0671844477902807
2016-17	Optimal Flat	HEAD	H.HEAD	0.565707593255711	0.0586701723075217	0.465480460358273	0.0790006922827192
2016-17	Optimal Flat	GF	H.GF	0.512020700893604	0.0575675580408774	0.437758386257885	0.0700642256648047
2016-17	Optimal Flat	NA	H.ALL	0.598853196034994	0.0446600755961556	0.496185382883027	0.0695772335053008
2016-17	Moderate Drought	NA	G	0.596707185698205	0.0346272187999418	0.545939099477708	0.045353647750911
2016-17	Moderate Drought	NA	A	0.643617877923763	0.0410146551524465	0.633985017309796	0.038431124211531
2016-17	Moderate Drought	VEG	H.10Jan	0.361520092703121	0.0454308194362468	0.335522245685089	0.0499068513314224
2016-17	Moderate Drought	VEG	H.17Jan	0.401470378590381	0.0400556210701404	0.397226636903165	0.0541193457036959
2016-17	Moderate Drought	VEG	H.23Jan	0.547349658466874	0.033061237358245	0.476371385967782	0.0538606257918412
2016-17	Moderate Drought	VEG	H.02Feb	0.426886117518114	0.0484347816716494	0.236284380722367	0.0539471105526303
2016-17	Moderate Drought	HEAD	H.10Feb	0.556440924824104	0.0272756286782685	0.297568879315929	0.030444629121103
2016-17	Moderate Drought	HEAD	H.16Feb	0.622666773574798	0.0280103771969847	0.392197707932334	0.0360796510577846
2016-17	Moderate Drought	HEAD	H.22Feb	0.639230738331364	0.0293356990920818	0.454290156735232	0.0419032162620095
2016-17	Moderate Drought	GF	H.15Mar	0.626341506609205	0.0331232867603346	0.412319215119887	0.0454681807209909
2016-17	Moderate Drought	VEG	H.VEG	0.52450995440631	0.0434871591000967	0.417463131376561	0.0705998752005278
2016-17	Moderate Drought	HEAD	H.HEAD	0.667923890196882	0.0229522865002544	0.441118726615148	0.0343359050538396
2016-17	Moderate Drought	GF	H.GF	0.625768849000004	0.0335177525799379	0.411938755423873	0.0467227095717023
2016-17	Moderate Drought	NA	H.ALL	0.61260188999448	0.0331933980355887	0.429749308573281	0.0450049971347982
2016-17	Severe Drought	NA	G	0.484003019124332	0.0541147753484385	0.448958531095286	0.0580290681366453
2016-17	Severe Drought	NA	A	0.58677740399211	0.0434822618076629	0.582081745801723	0.0439710052530518
2016-17	Severe Drought	VEG	H.10Jan	0.553649228524605	0.0462589572032991	0.607954270170962	0.0428245380562935
2016-17	Severe Drought	VEG	H.17Jan	0.539922952857676	0.0398150120574887	0.574725512285176	0.0498749257760439
2016-17	Severe Drought	VEG	H.23Jan	0.60430430841515	0.0447733218025091	0.594048243133224	0.0513424392574072
2016-17	Severe Drought	HEAD	H.02Feb	0.650019676589319	0.0451052452706612	0.618386356517402	0.0542818186023731
2016-17	Severe Drought	HEAD	H.10Feb	0.715961110303712	0.0355600962083594	0.664667039210453	0.041257936547683
2016-17	Severe Drought	GF	H.16Feb	0.74373086604453	0.026546732262235	0.692038529487387	0.031388045687551
2016-17	Severe Drought	GF	H.22Feb	0.724371717226662	0.0308359881959303	0.673680061108157	0.0353426944533409
2016-17	Severe Drought	GF	H.15Mar	0.576727990867456	0.0213835834890998	0.579720711134828	0.0237189131256529
2016-17	Severe Drought	VEG	H.VEG	0.57964519620947	0.0407376932946045	0.582130958793302	0.0522241171771819
2016-17	Severe Drought	HEAD	H.HEAD	0.698497332104782	0.038584613124337	0.640304098285993	0.0520068201451867
2016-17	Severe Drought	GF	H.GF	0.725154807723256	0.0273140095117688	0.680561151339575	0.0344418883815755
2016-17	Severe Drought	NA	H.ALL	0.705942156585605	0.0379153270987108	0.648476459343925	0.052368049922419
2016-17	Heat	NA	G	0.479681830212684	0.053778845736861	0.470019899400639	0.0572848584779781
2016-17	Heat	NA	A	0.568941485588009	0.0489092002423435	0.566415329961356	0.0459599784233963
2016-17	Heat	HEAD	H.02May	0.637081470723529	0.0455194219567785	0.57010232925925	0.0544740120171335
2016-17	Heat	GF	H.22May	0.620321702811746	0.0496726112459525	0.548256218602397	0.0592629613009141
2016-17	Heat	GF	H.31May	0.623370723899915	0.0288848903320132	0.547065102333911	0.0345498347461169
2016-17	Heat	HEAD	H.HEAD	0.63673229919252	0.0457431329819604	0.569692499892189	0.0548406211263837
2016-17	Heat	GF	H.GF	0.547307152870259	0.035238319936242	0.494584236147006	0.046634440889777
2016-17	Heat	NA	H.ALL	0.540044518481293	0.0417593225801826	0.515134797058154	0.0439515309707966
