## Supplementary material for "Hyperspectral Reflectance-Derived Relationship Matrices for Genomic Prediction of Grain Yield in Wheat"

Breeding_Cycle	Managed_Treatment	Model	Prediction_Accuracy	Standard_Deviation	Prediction_Accuracy_DTHD_Correction	Standard_Deviation_DTHD_Correction
2013-14	Optimal Bed	G	0.36342333799877	0.0185436406637197	0.404434946262296	0.017909972526878
2013-14	Optimal Bed	A	0.352513170567403	0.0160057311405369	0.393851646998805	0.0153997250969973
2013-14	Optimal Bed	G GxE	0.31407076478749	0.0197972528279993	0.342125293009329	0.0209848637348751
2013-14	Optimal Bed	A GxE	0.327926776936014	0.0226289355469329	0.356391549569265	0.0219417506162137
2013-14	Optimal Bed	H.VEG	0.227150524683973	0.0257435624645375	0.166945821420489	0.0273480071354781
2013-14	Optimal Bed	G + H.VEG	0.417727518035367	0.0180131522646744	0.397805097284291	0.0252553320608479
2013-14	Optimal Bed	A + H.VEG	0.417132433895057	0.0168613192865783	0.397693043750377	0.0229002943685356
2013-14	Optimal Bed	H.HEAD	0.299190198369434	0.0359510925779689	0.24512647445635	0.040658528232825
2013-14	Optimal Bed	G + H.HEAD	0.474730040799777	0.0268477127786554	0.446751399021578	0.028039164862306
2013-14	Optimal Bed	A + H.HEAD	0.462175570048462	0.0252830118082228	0.433333216296568	0.0274168261536026
2013-14	Optimal Bed	H.GF	0.26353425966413	0.015196348641548	0.215358529674586	0.0143579086327768
2013-14	Optimal Bed	G + H.GF	0.454385284561176	0.018721871777457	0.425171089044522	0.0193911646683418
2013-14	Optimal Bed	A + H.GF	0.44239703601807	0.0190503032785106	0.411856992007687	0.0192447560351348
2013-14	Optimal Bed	H.ALL	0.274486276561793	0.0169016663507297	0.219705782466374	0.0225160408630307
2013-14	Optimal Bed	G + H.ALL	0.458866909124927	0.0163088698646288	0.425236264098052	0.0178687428706782
2013-14	Optimal Bed	A + H.ALL	0.452010166972867	0.0168534461737625	0.41799109586533	0.0179536208551962
2013-14	Optimal Flat	G	0.334159912527609	0.015493521677914	0.284138856750735	0.016312900135755
2013-14	Optimal Flat	A	0.305858096827779	0.0182995629432788	0.255343251434161	0.0189842482932005
2013-14	Optimal Flat	G GxE	0.271034440042515	0.0497828516950898	0.236605658114579	0.0515958562923762
2013-14	Optimal Flat	A GxE	0.238396746836665	0.0490821167064179	0.208273333764913	0.0489210269232154
2013-14	Optimal Flat	H.VEG	0.0167636335162208	0.0481659309437772	0.0119137619357815	0.0508624602874501
2013-14	Optimal Flat	G + H.VEG	0.194262371730566	0.055717789283174	0.161862440228115	0.0514655896188739
2013-14	Optimal Flat	A + H.VEG	0.179830605255359	0.0481655461434066	0.14629075736775	0.0455693516914277
2013-14	Optimal Flat	H.HEAD	0.0609759254849203	0.0313659045376908	0.059894570334669	0.0322406791785447
2013-14	Optimal Flat	G + H.HEAD	0.201730927077904	0.0472605293749177	0.176000475024514	0.0430291325973387
2013-14	Optimal Flat	A + H.HEAD	0.191372827582076	0.0451779879983462	0.1650911419237	0.0402340006336185
2013-14	Optimal Flat	H.GF	0.0146128608109172	0.0511945028926089	0.0245038938434322	0.0486241430900685
2013-14	Optimal Flat	G + H.GF	0.221745838346766	0.0473172781925422	0.209156175707514	0.0456343042618703
2013-14	Optimal Flat	A + H.GF	0.208526279887225	0.0470940171047033	0.196207095198585	0.045757594979602
2013-14	Optimal Flat	H.ALL	0.0298327733147898	0.0303168410336867	0.0370535735154064	0.0334937553774007
2013-14	Optimal Flat	G + H.ALL	0.205006473405842	0.0336699315737015	0.18749843294304	0.0333591768975924
2013-14	Optimal Flat	A + H.ALL	0.193210740471612	0.0340492832089161	0.175401760900286	0.0342421819005924
2013-14	Moderate Drought	G	0.453253568734289	0.021149738458302	0.407347329718396	0.0174800146423102
2013-14	Moderate Drought	A	0.441201507824811	0.0197996217233244	0.395594061386346	0.0174441680904652
2013-14	Moderate Drought	G GxE	0.518410028506496	0.0277148799253078	0.403259991363631	0.0355772616596351
2013-14	Moderate Drought	A GxE	0.51352914665128	0.0269777768751784	0.394817109655948	0.0422807288799997
2013-14	Moderate Drought	H.VEG	0.286101802066738	0.0312899876776231	-0.0179687260652484	0.0362660777615092
2013-14	Moderate Drought	G + H.VEG	0.524049959047542	0.0235997178181156	0.340946261677688	0.0380198216918332
2013-14	Moderate Drought	A + H.VEG	0.519056828934406	0.0269436184985057	0.346035776096299	0.035021889969816
2013-14	Moderate Drought	H.HEAD	0.306090390237416	0.0297541743262008	-0.0659264647032235	0.0323073451514157
2013-14	Moderate Drought	G + H.HEAD	0.547372153308794	0.0153626632363921	0.323635860816973	0.0420674738804331
2013-14	Moderate Drought	A + H.HEAD	0.542410223356638	0.0171296443788302	0.322396773312336	0.0441413371266233
2013-14	Moderate Drought	H.GF	0.326975636207722	0.0212276227937318	-0.0947730616966188	0.0294217464147627
2013-14	Moderate Drought	G + H.GF	0.530774182792493	0.0237021661119234	0.3502267741549	0.0371879673127269
2013-14	Moderate Drought	A + H.GF	0.526668220376677	0.0248894947360138	0.34432034384385	0.0361506858983116
2013-14	Moderate Drought	H.ALL	0.314877402609225	0.0236543343104242	-0.0961342447800172	0.0251458292674552
2013-14	Moderate Drought	G + H.ALL	0.570326433838057	0.0149411636964437	0.319176014967226	0.0421670407658619
2013-14	Moderate Drought	A + H.ALL	0.563360684538712	0.0214912186393344	0.317619588771322	0.0394560615421132
2013-14	Severe Drought	G	0.330269492430163	0.0193665244418595	0.401872623186739	0.01558996187309
2013-14	Severe Drought	A	0.316587291101796	0.023209943663593	0.387391507171184	0.0185686696297893
2013-14	Severe Drought	G GxE	0.467255408205643	0.0293996854067817	0.331129896929239	0.0492108669302209
2013-14	Severe Drought	A GxE	0.506859796127146	0.0288779035925705	0.328530493590352	0.0334935732280922
2013-14	Severe Drought	H.VEG	0.432086058772659	0.0145679557580474	0.0164808960939776	0.0164489736620485
2013-14	Severe Drought	G + H.VEG	0.542676435123692	0.0181816610599662	0.279642368812349	0.0342750353612845
2013-14	Severe Drought	A + H.VEG	0.522972627899898	0.0194627002872231	0.27105877378596	0.0346819934171468
2013-14	Severe Drought	H.HEAD	0.454781209916021	0.0333225524824613	0.0492879421365957	0.0464618103760631
2013-14	Severe Drought	G + H.HEAD	0.572560359864745	0.0246438803104869	0.293548815398327	0.0466959134843381
2013-14	Severe Drought	A + H.HEAD	0.558258771033911	0.0267959105739088	0.286838478347808	0.0496539451977984
2013-14	Severe Drought	H.GF	0.568586954710856	0.0162438079615656	0.0998717580921004	0.0255370762671493
2013-14	Severe Drought	G + H.GF	0.64883810016519	0.0155342725216701	0.320641833197444	0.0341633811820323
2013-14	Severe Drought	A + H.GF	0.638406789940462	0.0173860899714124	0.317106517253116	0.0327946388590895
2013-14	Severe Drought	H.ALL	0.541336369859122	0.0196870559100918	0.077638910264918	0.0264354752330973
2013-14	Severe Drought	G + H.ALL	0.647450615960028	0.0174169442736734	0.303009349400829	0.0374941910041017
2013-14	Severe Drought	A + H.ALL	0.63498160081785	0.0200412107344178	0.29887696958983	0.0355476730023483
2013-14	Heat	G	0.346025840251968	0.018594036866874	0.339679641219028	0.0178780661675154
2013-14	Heat	A	0.340572042188862	0.0152179741986417	0.33709451725801	0.0156646196550421
2013-14	Heat	G GxE	0.425045072895879	0.0264874320911715	0.349073983164032	0.0295498944537566
2013-14	Heat	A GxE	0.402540034252785	0.0304236323355828	0.334109625971423	0.0353832912400239
2013-14	Heat	H.VEG	0.578045523160034	0.0249819368454131	0.571048299393478	0.0404962078601353
2013-14	Heat	G + H.VEG	0.61237840193231	0.0203838010260105	0.596779476981768	0.0250700315718224
2013-14	Heat	A + H.VEG	0.608830356440764	0.0185351935128317	0.594066944898999	0.0274049081864292
2013-14	Heat	H.HEAD	0.542002674266409	0.0189915045092557	0.532228299167038	0.0344463847920162
2013-14	Heat	G + H.HEAD	0.611778700801437	0.018021119947619	0.590374385374974	0.029248208133786
2013-14	Heat	A + H.HEAD	0.612115661151671	0.0150033231785913	0.595986506680932	0.027132820880129
2013-14	Heat	H.GF	0.131884648121775	0.0374044290825187	0.0206365167348263	0.0470704722559527
2013-14	Heat	G + H.GF	0.395895320571756	0.0232582526045427	0.343410312882197	0.0309793188428129
2013-14	Heat	A + H.GF	0.402867179350694	0.0242882137444592	0.354844134718893	0.0338703276449194
2013-14	Heat	H.ALL	0.390292126842805	0.0461949701162193	0.447234278355117	0.070768361118369
2013-14	Heat	G + H.ALL	0.489764752507289	0.0314544085564695	0.513646865268624	0.0449196613680231
2013-14	Heat	A + H.ALL	0.493338396691792	0.0279286004115206	0.522050605778004	0.0433472059219223
2014-15	Optimal Bed	G	0.5969865045942	0.0100152493513631	0.518459519475323	0.0120028215984665
2014-15	Optimal Bed	A	0.565045250988193	0.0106975131678795	0.484128864020107	0.0128498883244017
2014-15	Optimal Bed	G GxE	0.562258588375131	0.0193498873199212	0.488489129979303	0.0184472775855466
2014-15	Optimal Bed	A GxE	0.516518885834471	0.0185914089803188	0.452676557811766	0.0214655439260593
2014-15	Optimal Bed	H.VEG	0.301649116226755	0.0204963096328163	0.164194905133316	0.0327823084215052
2014-15	Optimal Bed	G + H.VEG	0.602544557635044	0.0162194328942738	0.476964719240389	0.0273783454468964
2014-15	Optimal Bed	A + H.VEG	0.568811895501855	0.0143988658384184	0.444895800994209	0.0251794443912713
2014-15	Optimal Bed	H.HEAD	0.536219508898796	0.0157196481008454	0.326208137005406	0.0284892783796546
2014-15	Optimal Bed	G + H.HEAD	0.686516708280341	0.0153737643486348	0.507384219052797	0.0263738451834507
2014-15	Optimal Bed	A + H.HEAD	0.665819885740449	0.0154209352385624	0.48923404561137	0.0280186945199339
2014-15	Optimal Bed	H.GF	0.592784033455737	0.0158739303619548	0.354078903478389	0.0194709856252445
2014-15	Optimal Bed	G + H.GF	0.70931368640886	0.0123687329550311	0.523200034900262	0.0192851528402892
2014-15	Optimal Bed	A + H.GF	0.696643686389353	0.0124066621939573	0.509142160893824	0.0201001909872919
2014-15	Optimal Bed	H.ALL	0.588876874205172	0.014732374110007	0.357223384968341	0.0212025919639315
2014-15	Optimal Bed	G + H.ALL	0.702177716779897	0.0126655126004477	0.520403561991141	0.0224793694736578
2014-15	Optimal Bed	A + H.ALL	0.69173754314967	0.0120278322827388	0.509863158280504	0.0225007790614589
2014-15	Optimal Flat	G	0.492541674072093	0.0153031984656084	0.492401690954892	0.0153120463987485
2014-15	Optimal Flat	A	0.477488693249211	0.0140156929825412	0.477329282457885	0.0140251455836658
2014-15	Optimal Flat	G GxE	0.497365889890088	0.0225059572042264	0.497174091220822	0.0225311831286862
2014-15	Optimal Flat	A GxE	0.466118025443849	0.0249008058127854	0.465834164228739	0.0249126902568836
2014-15	Optimal Flat	H.VEG	0.127015678247943	0.0392997891538078	0.126960531371449	0.0392991819461828
2014-15	Optimal Flat	G + H.VEG	0.493016979957848	0.0213176974316217	0.492866856604988	0.0213262778004934
2014-15	Optimal Flat	A + H.VEG	0.475969335986734	0.0204355902701911	0.475802695745027	0.0204426590910946
2014-15	Optimal Flat	H.HEAD	0.354778223729988	0.0238326891500163	0.354601501420355	0.0238319034189377
2014-15	Optimal Flat	G + H.HEAD	0.521504047881039	0.0231254330521718	0.521307513816829	0.0231333890220271
2014-15	Optimal Flat	A + H.HEAD	0.511245377254699	0.0199125665013593	0.511046280315114	0.0199212612181412
2014-15	Optimal Flat	H.GF	0.516974205309805	0.0308676638104719	0.516725814227442	0.0308661826673137
2014-15	Optimal Flat	G + H.GF	0.615664212933023	0.0238809957073348	0.615427474913294	0.0238855149994427
2014-15	Optimal Flat	A + H.GF	0.615646568955565	0.0273309455755526	0.615410281278657	0.0273380133812698
2014-15	Optimal Flat	H.ALL	0.498222996858247	0.0168166361948027	0.497981841658142	0.0168138975390581
2014-15	Optimal Flat	G + H.ALL	0.605804604047164	0.0146286555805854	0.605570863752527	0.0146285140797644
2014-15	Optimal Flat	A + H.ALL	0.602256934522221	0.0137633281689133	0.602025647301507	0.013763363007434
2014-15	Moderate Drought	G	0.508825741316317	0.0169016109976013	0.480252885281028	0.0179023193172862
2014-15	Moderate Drought	A	0.480508735342732	0.0179337119248768	0.452554869461971	0.0187178570423919
2014-15	Moderate Drought	G GxE	0.532365919690092	0.0183122375438986	0.507561273633837	0.0194041518325736
2014-15	Moderate Drought	A GxE	0.531177100070764	0.0211192818143504	0.508653498078394	0.0217730514913413
2014-15	Moderate Drought	H.VEG	0.2523033762947	0.0265011866288232	0.218317339207696	0.0257939760832928
2014-15	Moderate Drought	G + H.VEG	0.517043957023017	0.0147851321244908	0.488620632101936	0.0159138437602117
2014-15	Moderate Drought	A + H.VEG	0.489443963817159	0.0156582883216052	0.461819208926469	0.0166325791816679
2014-15	Moderate Drought	H.HEAD	0.289916987156142	0.0168610687854793	0.253482369417332	0.0180542632246129
2014-15	Moderate Drought	G + H.HEAD	0.508394801091349	0.014967026356627	0.48612670426094	0.0175042781503635
2014-15	Moderate Drought	A + H.HEAD	0.480757335124666	0.0151386329196032	0.459677122655627	0.0175436008735421
2014-15	Moderate Drought	H.GF	0.305866484718482	0.0140869773750242	0.273266846461545	0.0141563370495734
2014-15	Moderate Drought	G + H.GF	0.57189499743547	0.0153884214102623	0.554811910423163	0.0198471176330136
2014-15	Moderate Drought	A + H.GF	0.54004137370921	0.0153959886255136	0.524088388115146	0.0196100601956988
2014-15	Moderate Drought	H.ALL	0.335276684272372	0.0133389113225862	0.283426904623621	0.0149991624750908
2014-15	Moderate Drought	G + H.ALL	0.570380340449752	0.0142551390759838	0.546250384170412	0.0173298650333674
2014-15	Moderate Drought	A + H.ALL	0.5427442856454	0.0150151099563488	0.518774975869909	0.0172801441442301
2014-15	Severe Drought	G	0.299528117381822	0.010629173749859	0.3094710150877	0.01063599330626
2014-15	Severe Drought	A	0.273994571603547	0.0115236334713258	0.283489115185731	0.0116199864128342
2014-15	Severe Drought	G GxE	0.372946430979249	0.0126201066244328	0.379453722077149	0.0126179916918873
2014-15	Severe Drought	A GxE	0.379609388695904	0.016672780653803	0.384965062696543	0.0166544284074359
2014-15	Severe Drought	H.VEG	0.136233717426357	0.0243944313170011	0.136198516908892	0.0265509037908812
2014-15	Severe Drought	G + H.VEG	0.326705191879595	0.009741215695647	0.335362201847942	0.00989341100737477
2014-15	Severe Drought	A + H.VEG	0.297084645429856	0.00955164539445197	0.305431753164462	0.0101512034081085
2014-15	Severe Drought	H.HEAD	0.181484429863088	0.0294094575392986	0.189397692927054	0.0298174213971215
2014-15	Severe Drought	G + H.HEAD	0.318514589923839	0.0102089744380204	0.32530741008451	0.0107769339498614
2014-15	Severe Drought	A + H.HEAD	0.291096535080603	0.0111747050279224	0.297566581104271	0.0117469569308931
2014-15	Severe Drought	H.GF	0.107497204936056	0.0394214432969091	0.117781878749743	0.0472474478671035
2014-15	Severe Drought	G + H.GF	0.32957057936954	0.0208085757871338	0.334541195201776	0.0220038157487865
2014-15	Severe Drought	A + H.GF	0.320501873529207	0.0300914534992171	0.324832433815046	0.030637217154947
2014-15	Severe Drought	H.ALL	0.152328493815282	0.0270227456213905	0.160395162201042	0.0293915368314887
2014-15	Severe Drought	G + H.ALL	0.347132199994313	0.0108464629353315	0.351426814326363	0.0113451947779594
2014-15	Severe Drought	A + H.ALL	0.32833232066242	0.0120809346577792	0.332929256549286	0.0128300117623687
2014-15	Heat	G	0.351560379882475	0.0109226247966335	0.307837599458017	0.0112648786879162
2014-15	Heat	A	0.329376481951412	0.0127822898226678	0.286313329625869	0.0133663421353488
2014-15	Heat	G GxE	0.386050909893728	0.0137272253039758	0.357465500760254	0.0128330115712844
2014-15	Heat	A GxE	0.384470458603581	0.0211234639289363	0.361914317350755	0.0238512310837462
2014-15	Heat	H.VEG	0.417935424703883	0.0141683374504149	0.408220867573625	0.0239823921734829
2014-15	Heat	G + H.VEG	0.509841734404933	0.0139937924396304	0.490793038095648	0.0182841729105245
2014-15	Heat	A + H.VEG	0.494848100769634	0.0160664638254931	0.476350833561158	0.0203000568352806
2014-15	Heat	H.HEAD	0.531601424364275	0.0181210641251	0.513454528813525	0.0256653574440661
2014-15	Heat	G + H.HEAD	0.578472425394729	0.0143424879689114	0.561313053120367	0.0214414318342328
2014-15	Heat	A + H.HEAD	0.563214845266934	0.015457902082485	0.546488076852267	0.0221783660671932
2014-15	Heat	H.GF	0.411510165690267	0.0352701311515283	0.353072655619449	0.0402681625806029
2014-15	Heat	G + H.GF	0.505526583930846	0.0199083397217633	0.457326856186779	0.0215977628684694
2014-15	Heat	A + H.GF	0.493529386533225	0.0230109925933829	0.445976470118785	0.0246070287379792
2014-15	Heat	H.ALL	0.500079325919662	0.0150591595476931	0.462252581412752	0.023893788822363
2014-15	Heat	G + H.ALL	0.572341058805015	0.0112995010334128	0.5439036195774	0.0176901896499599
2014-15	Heat	A + H.ALL	0.558842386750634	0.0134073834062138	0.529693193450252	0.0198757866799204
2015-16	Optimal Bed	G	0.352203364703161	0.0145104544307982	0.397050703251571	0.0139729317057796
2015-16	Optimal Bed	A	0.342779187792359	0.00986888506669613	0.385072873367781	0.00951671744383488
2015-16	Optimal Bed	G GxE	0.339998414906661	0.0187672989578169	0.373356773817514	0.0195506911264386
2015-16	Optimal Bed	A GxE	0.334257742459386	0.0193504875164467	0.369479218968894	0.0190963152940737
2015-16	Optimal Bed	H.HEAD	0.297015677584145	0.0181019888598117	0.241800640033222	0.0174972669032977
2015-16	Optimal Bed	G + H.HEAD	0.536134030007348	0.0177748893687524	0.531170141654569	0.0212734142392683
2015-16	Optimal Bed	A + H.HEAD	0.520929710872671	0.0202726550587435	0.514632593058113	0.022919786721326
2015-16	Optimal Bed	H.GF	0.281920964859077	0.0172364586848081	0.230282633522517	0.0163416138290383
2015-16	Optimal Bed	G + H.GF	0.498399630136125	0.0191026410580045	0.482416570007044	0.0216819771172032
2015-16	Optimal Bed	A + H.GF	0.47507705375449	0.0167701771000039	0.459772422026435	0.0181824940781491
2015-16	Optimal Bed	H.ALL	0.303206546253943	0.0158451592239254	0.248576311969055	0.0157637645214875
2015-16	Optimal Bed	G + H.ALL	0.52149806916161	0.018840688612735	0.498795932147344	0.0215533289586495
2015-16	Optimal Bed	A + H.ALL	0.499548892908638	0.0189478943739239	0.477378235850871	0.0216452137749095
2015-16	Optimal Flat	G	0.192379306518466	0.0119783130122836	0.11006862544328	0.0106216305363294
2015-16	Optimal Flat	A	0.170755924957285	0.012160892474112	0.10094307836593	0.0113576157254428
2015-16	Optimal Flat	G GxE	0.28140080639834	0.0289990327738192	0.295520378688464	0.026876563320593
2015-16	Optimal Flat	A GxE	0.250215810850035	0.0312201908909466	0.293807730754602	0.0378474438994381
2015-16	Optimal Flat	H.HEAD	0.115954204671011	0.0210953427442993	0.115898559613363	0.0481696520174469
2015-16	Optimal Flat	G + H.HEAD	0.264012698681239	0.0212401637649017	0.249764215283866	0.0382279855388904
2015-16	Optimal Flat	A + H.HEAD	0.246255365886836	0.0173964441025336	0.247553247411356	0.0395500437481736
2015-16	Optimal Flat	H.GF	0.517832811292709	0.0173975690621313	0.552615441441783	0.0217694978587405
2015-16	Optimal Flat	G + H.GF	0.570309625462279	0.0153801268060552	0.593872156751049	0.0179066296729702
2015-16	Optimal Flat	A + H.GF	0.564332114580485	0.0150932696388482	0.591374149172353	0.0170713079961377
2015-16	Optimal Flat	H.ALL	0.510373325761576	0.0211072439895964	0.540382023566796	0.0203302931507694
2015-16	Optimal Flat	G + H.ALL	0.560439427629194	0.0187089687012046	0.583357815779746	0.0155015470345705
2015-16	Optimal Flat	A + H.ALL	0.552765537387983	0.0178154623142549	0.579503666036353	0.0155932887387374
2015-16	Moderate Drought	G	0.433874520807749	0.0157596261002221	0.35003025118705	0.0187324087946176
2015-16	Moderate Drought	A	0.427835087022248	0.0131375029160568	0.347990592614523	0.0148748437602286
2015-16	Moderate Drought	G GxE	0.413729039668361	0.0265174213559308	0.352675632691146	0.0290784095610678
2015-16	Moderate Drought	A GxE	0.419890777332724	0.0213190842579769	0.365164788964649	0.0262058050885862
2015-16	Moderate Drought	H.GF	0.373191653714533	0.0175954571853013	0.0927205329742578	0.0413222240319742
2015-16	Moderate Drought	G + H.GF	0.512814579263004	0.0126288074778244	0.341047017727288	0.0414890932661663
2015-16	Moderate Drought	A + H.GF	0.502922856519166	0.0128652910049401	0.329831509069745	0.0390855250954582
2015-16	Moderate Drought	H.ALL	0.373355504788927	0.0172365014478018	0.093600892162274	0.0387368455445342
2015-16	Moderate Drought	G + H.ALL	0.508443861827343	0.0126205114573163	0.338504246306261	0.042428520163126
2015-16	Moderate Drought	A + H.ALL	0.499034295969158	0.0121032468890019	0.328218376082091	0.0401280538456423
2015-16	Severe Drought	G	0.323905707780028	0.0161206860998677	0.299974566689316	0.0146004086125295
2015-16	Severe Drought	A	0.311996949091301	0.0166145564903331	0.293568331959343	0.0147834536666407
2015-16	Severe Drought	G GxE	0.431519836490303	0.0250843831858666	0.353735091674336	0.0248598064816396
2015-16	Severe Drought	A GxE	0.43039946130289	0.0205276547829869	0.36773852572243	0.0208811423502363
2015-16	Severe Drought	H.GF	0.645875717819746	0.0148295561486212	0.177888272167504	0.0227265777867208
2015-16	Severe Drought	G + H.GF	0.695628232299815	0.0149689778552443	0.29199468813805	0.0242230423160325
2015-16	Severe Drought	A + H.GF	0.69707233028919	0.0179668603533865	0.298657003196784	0.0247842847900111
2015-16	Severe Drought	H.ALL	0.64715667949419	0.0151216731866471	0.18059336241116	0.0212706559428569
2015-16	Severe Drought	G + H.ALL	0.698058091402058	0.0163428790807296	0.298478957424256	0.0257784597644017
2015-16	Severe Drought	A + H.ALL	0.699000334969403	0.0186640037945633	0.302406456630421	0.0270096382482373
2015-16	Heat	G	0.173975135201463	0.0198091762972151	0.174656170976578	0.0205070523869909
2015-16	Heat	A	0.173406808964335	0.017119448106921	0.180416476330025	0.0173734473907298
2015-16	Heat	G GxE	0.414180649272143	0.0293844125968071	0.418271002435783	0.0304195817211081
2015-16	Heat	A GxE	0.365180951855512	0.025972510083507	0.379256653700618	0.0331544356543351
2015-16	Heat	H.HEAD	0.623926499364994	0.00927571594307649	0.62341904023684	0.00995746437533314
2015-16	Heat	G + H.HEAD	0.670411662121436	0.0119679968723248	0.669537064238217	0.0119801961976177
2015-16	Heat	A + H.HEAD	0.673006785937336	0.0134911555266806	0.675521033831432	0.0132728180443332
2015-16	Heat	H.GF	0.516209657764362	0.0243402806947257	0.503334517554065	0.0233806460913602
2015-16	Heat	G + H.GF	0.570748506794018	0.0181645593101829	0.560064778108339	0.0181699675459982
2015-16	Heat	A + H.GF	0.57184176978476	0.0192006048671279	0.560994147520011	0.0198738979642282
2015-16	Heat	H.ALL	0.537205465500832	0.0296426401543379	0.524396350587585	0.0295915283548148
2015-16	Heat	G + H.ALL	0.601440154732956	0.0207302291315515	0.589884862392066	0.0208454676611477
2015-16	Heat	A + H.ALL	0.605080929279546	0.0217844277251388	0.592665918529545	0.0222342909664775
2016-17	Optimal Bed	G	0.228472857902344	0.0164716193829347	0.327571933384288	0.0163375026595248
2016-17	Optimal Bed	A	0.263221740279198	0.0146291661131216	0.353063881227399	0.0158272818137129
2016-17	Optimal Bed	G GxE	0.410979009430111	0.0263722363361979	0.453700828459041	0.0252407445404968
2016-17	Optimal Bed	A GxE	0.456712719735035	0.022547907069408	0.50677649593438	0.0237931088124995
2016-17	Optimal Bed	H.VEG	0.704927297771792	0.00897765959115415	0.658256485947153	0.0148141676778015
2016-17	Optimal Bed	G + H.VEG	0.743651758723476	0.00912972422376002	0.748789411899926	0.0113811483100782
2016-17	Optimal Bed	A + H.VEG	0.746593033696472	0.00878814798561131	0.74623657754197	0.0115042437586702
2016-17	Optimal Bed	H.HEAD	0.708435611433466	0.0132441675727769	0.622660754097517	0.0259250937619598
2016-17	Optimal Bed	G + H.HEAD	0.777344091904251	0.00825665405067033	0.70718935238398	0.0186412010534567
2016-17	Optimal Bed	A + H.HEAD	0.774971949036151	0.00846860750044999	0.700941606268841	0.0183635012036386
2016-17	Optimal Bed	H.GF	0.673451827216415	0.0215653918702054	0.588131569114703	0.0288475388634234
2016-17	Optimal Bed	G + H.GF	0.763606243395653	0.0128747917575494	0.708052705476813	0.0210343369407228
2016-17	Optimal Bed	A + H.GF	0.759498212245585	0.0136027545643295	0.699603778861556	0.0225238387060043
2016-17	Optimal Bed	H.ALL	0.735044314706137	0.0114310534258505	0.651085641036821	0.0194991747992858
2016-17	Optimal Bed	G + H.ALL	0.804548503907422	0.00794704420350942	0.753346027845643	0.0153130260245727
2016-17	Optimal Bed	A + H.ALL	0.806153344811401	0.00873887602185337	0.75134655734643	0.0155729644743662
2016-17	Optimal Flat	G	0.411557904579965	0.0159783995902605	0.372282770808485	0.01505038619466
2016-17	Optimal Flat	A	0.40535231828393	0.0142258884127423	0.367288690751527	0.0136463719932046
2016-17	Optimal Flat	G GxE	0.5150869283648	0.024720035959778	0.468281555416764	0.0297091948679683
2016-17	Optimal Flat	A GxE	0.536654067164113	0.0396583323046762	0.496630827482736	0.0422779990752677
2016-17	Optimal Flat	H.VEG	0.535837916189174	0.0170438894628167	0.43408858132432	0.0246408854408061
2016-17	Optimal Flat	G + H.VEG	0.629385498293154	0.0139558282380428	0.531874271727687	0.0210544539298047
2016-17	Optimal Flat	A + H.VEG	0.627775289541338	0.014960651428222	0.528747990247055	0.0207009319090535
2016-17	Optimal Flat	H.HEAD	0.546888777369745	0.0168044838932957	0.447882423631099	0.022431074393665
2016-17	Optimal Flat	G + H.HEAD	0.602450161468937	0.0132118485725263	0.505618582867022	0.0171813707004985
2016-17	Optimal Flat	A + H.HEAD	0.601853569863606	0.0141769832240718	0.504081931601612	0.0184409473378489
2016-17	Optimal Flat	H.GF	0.466330750476737	0.0215301887836651	0.401683956174484	0.0230285976987859
2016-17	Optimal Flat	G + H.GF	0.529302025341323	0.0213929508740096	0.46292780808459	0.0223447299094356
2016-17	Optimal Flat	A + H.GF	0.532664616989843	0.0230235763662019	0.465894227613181	0.0227377500310163
2016-17	Optimal Flat	H.ALL	0.548395573223209	0.0186181314089725	0.449233833946281	0.0285187889866579
2016-17	Optimal Flat	G + H.ALL	0.625289065348756	0.0158532718148196	0.528711963852659	0.0222542526124589
2016-17	Optimal Flat	A + H.ALL	0.6329757120274	0.0174086059944301	0.535930403130431	0.0225985316218602
2016-17	Moderate Drought	G	0.408730911078155	0.0110457781856725	0.300812377299398	0.0129174016609373
2016-17	Moderate Drought	A	0.38829447576396	0.0103240139672741	0.289251449728722	0.0122708597596044
2016-17	Moderate Drought	G GxE	0.545468769467456	0.0204449718622829	0.423349588479835	0.0173876038216214
2016-17	Moderate Drought	A GxE	0.551310961363439	0.0221122194193334	0.453007898922779	0.0216571993169233
2016-17	Moderate Drought	H.VEG	0.341201595097167	0.0214159974684946	0.231460758085783	0.070102896871897
2016-17	Moderate Drought	G + H.VEG	0.558981900437208	0.0191483739379574	0.440532848139463	0.0353377309836086
2016-17	Moderate Drought	A + H.VEG	0.56359659048886	0.0181010617403934	0.452503029161235	0.034865543388497
2016-17	Moderate Drought	H.HEAD	0.515928629370626	0.0162189425147341	0.256259298198061	0.0365989015163528
2016-17	Moderate Drought	G + H.HEAD	0.604748641135191	0.0153059585525842	0.396585627700985	0.0361947888320612
2016-17	Moderate Drought	A + H.HEAD	0.609379695000818	0.0160470378611243	0.402956601389958	0.035804017876352
2016-17	Moderate Drought	H.GF	0.509793838296873	0.0219351232851341	0.233253589695251	0.0365427382688943
2016-17	Moderate Drought	G + H.GF	0.628819216312134	0.0126106803024322	0.40762811712064	0.0293091352031935
2016-17	Moderate Drought	A + H.GF	0.633448700864048	0.0136496280715773	0.417186548685871	0.0292585559947502
2016-17	Moderate Drought	H.ALL	0.471176849402216	0.0341032909481003	0.2453720028346	0.0542484427203646
2016-17	Moderate Drought	G + H.ALL	0.576668611707076	0.0286861458077953	0.395000275038212	0.0435554111065814
2016-17	Moderate Drought	A + H.ALL	0.585428172805791	0.0287607148520071	0.409349052029193	0.0454035987465998
2016-17	Severe Drought	G	0.252127994904497	0.0150504176922356	0.136289251220736	0.0147201948669871
2016-17	Severe Drought	A	0.260499170860412	0.016231487048329	0.158536965865474	0.0156823761417837
2016-17	Severe Drought	G GxE	0.430958694290434	0.0263584749437554	0.334319974001511	0.0372350950998476
2016-17	Severe Drought	A GxE	0.488054441333255	0.0286978354709566	0.416287280623218	0.0399261591841992
2016-17	Severe Drought	H.VEG	0.477925616981197	0.0277980193581615	0.59249045361852	0.0175261605983921
2016-17	Severe Drought	G + H.VEG	0.573014612884653	0.0149722410532506	0.590601145116623	0.0225623952060079
2016-17	Severe Drought	A + H.VEG	0.564200693797078	0.0192565600377674	0.588225696546558	0.0258938627637033
2016-17	Severe Drought	H.HEAD	0.634836417877643	0.0380797653801496	0.61268139797462	0.0265004204795356
2016-17	Severe Drought	G + H.HEAD	0.684811934597938	0.0175980186905313	0.644505785746747	0.0184347087486446
2016-17	Severe Drought	A + H.HEAD	0.676403298780855	0.0173181746354223	0.637469482540468	0.0204339582736108
2016-17	Severe Drought	H.GF	0.628490090856937	0.024807447967927	0.626250631655709	0.0371148543359438
2016-17	Severe Drought	G + H.GF	0.642668945124364	0.0207956365906396	0.602087063931634	0.0284915731816097
2016-17	Severe Drought	A + H.GF	0.627093615166493	0.0248682235281205	0.590315512568897	0.0322385059978471
2016-17	Severe Drought	H.ALL	0.625999541282807	0.0400198293033202	0.624651031291653	0.02632806967351
2016-17	Severe Drought	G + H.ALL	0.681029640309577	0.0360137574170314	0.629476493487175	0.0238262084768269
2016-17	Severe Drought	A + H.ALL	0.675258409201573	0.0265123792416956	0.620638461415095	0.0242660734167941
2016-17	Heat	G	0.216275945830194	0.0149367578585903	0.176830060485266	0.0166316624686847
2016-17	Heat	A	0.215237589310307	0.0148019335270066	0.176479010720838	0.0149805090931942
2016-17	Heat	G GxE	0.433567755355714	0.0219688690332655	0.38263063933586	0.0222269291435583
2016-17	Heat	A GxE	0.459402379745111	0.0222337125728429	0.415712264643471	0.021348331053446
2016-17	Heat	H.HEAD	0.612211734140942	0.016037969073885	0.531546877709831	0.0276817217601557
2016-17	Heat	G + H.HEAD	0.609721025963552	0.014581345604229	0.526509977724115	0.0237032915263499
2016-17	Heat	A + H.HEAD	0.610520100077446	0.0158631508857129	0.528170851201488	0.0272457563334602
2016-17	Heat	H.GF	0.501269178310633	0.0274229226583829	0.453846943920856	0.0297659171910149
2016-17	Heat	G + H.GF	0.502627800086735	0.0312557108080936	0.441921914599441	0.0356459347783452
2016-17	Heat	A + H.GF	0.504918985703563	0.0314841115504996	0.446038481429328	0.0346481410049073
2016-17	Heat	H.ALL	0.486996282740342	0.0289503986089187	0.483643529413358	0.0391762556706804
2016-17	Heat	G + H.ALL	0.48217552531587	0.0256687850158731	0.443616854304566	0.0322512389617826
2016-17	Heat	A + H.ALL	0.485990323394164	0.0250532999919305	0.452692951448998	0.0301832486115365
