## Supplementary material for "Hyperspectral Reflectance-Derived Relationship Matrices for Genomic Prediction of Grain Yield in Wheat"

Breeding_Cycle	Managed_Treatment	Model	Prediction_Accuracy	Standard_Deviation	Prediction_Accuracy_DTHD_Correction	Standard_Deviation_DTHD_Correction
2013-14	Optimal Bed	G	0.25838111569905	0.0196290093209633	0.243053453004	0.0207010936471677
2013-14	Optimal Bed	A	0.255371651672859	0.0156966729260962	0.243650477248595	0.0173448313322721
2013-14	Optimal Bed	G GxE	0.273190421535107	0.0335888356136677	0.265015457886925	0.0369468837019598
2013-14	Optimal Bed	A GxE	0.247191146881075	0.0295360212500041	0.239348846473037	0.0311060316089781
2013-14	Optimal Bed	H.VEG	0.209365358602957	0.0316989530843179	0.148489153476328	0.0279497669050153
2013-14	Optimal Bed	G + H.VEG	0.297656980203325	0.0254278639747291	0.260566494635843	0.0249686252807333
2013-14	Optimal Bed	A + H.VEG	0.286823871952847	0.0195838508720699	0.257180049342749	0.014490510339146
2013-14	Optimal Bed	H.HEAD	0.292463603501516	0.0283905078261504	0.237116250347439	0.0400293035399457
2013-14	Optimal Bed	G + H.HEAD	0.357467399748358	0.0230791895679277	0.318440339848639	0.0308481771414209
2013-14	Optimal Bed	A + H.HEAD	0.312332771378604	0.0299975955636737	0.272950833891171	0.0319622127435877
2013-14	Optimal Bed	H.GF	0.270288090120801	0.0195975876236755	0.223801960004855	0.0240581447725795
2013-14	Optimal Bed	G + H.GF	0.333417614579979	0.0241568105229062	0.298727264240022	0.0269209298215853
2013-14	Optimal Bed	A + H.GF	0.306610001659349	0.0213727077157414	0.270781959477645	0.0251104182368988
2013-14	Optimal Bed	H.ALL	0.273333740530767	0.025807643488148	0.220762642590162	0.0285336002812387
2013-14	Optimal Bed	G + H.ALL	0.336139877845262	0.0231798938975616	0.296274355685298	0.029018307928977
2013-14	Optimal Bed	A + H.ALL	0.299875310229129	0.0204307951050233	0.258713434009692	0.0258943731773799
2013-14	Optimal Flat	G	0.0698315849211043	0.0221624199925277	0.0822251859066878	0.0229664096829613
2013-14	Optimal Flat	A	0.129055917531907	0.0313989532699435	0.147134830890821	0.0289597096196092
2013-14	Optimal Flat	G GxE	0.168433532636444	0.0417880187289605	0.167425859841491	0.0413322705600352
2013-14	Optimal Flat	A GxE	0.138525056835537	0.0425199612034533	0.141173904118524	0.039499409663683
2013-14	Optimal Flat	H.VEG	-0.0136627481502877	0.0701001528030738	-0.0138325352056617	0.0741968600541212
2013-14	Optimal Flat	G + H.VEG	0.0455982342702893	0.0312608669408464	0.0625879956428012	0.0335549807022425
2013-14	Optimal Flat	A + H.VEG	0.102217351665751	0.0345076042367311	0.12144541911246	0.0333159860005181
2013-14	Optimal Flat	H.HEAD	0.0288793667852645	0.0346598931950807	0.0285274122890098	0.034410378286561
2013-14	Optimal Flat	G + H.HEAD	0.0557810114806474	0.0240541637070601	0.0685664960249005	0.0267061103057014
2013-14	Optimal Flat	A + H.HEAD	0.109221846080186	0.0357874167364384	0.124066204807159	0.0344985714410638
2013-14	Optimal Flat	H.GF	-0.0382183702540059	0.0269320307427065	-0.0242844905205305	0.0266956962352635
2013-14	Optimal Flat	G + H.GF	0.0466720327393478	0.035256216355303	0.0586086059370417	0.0341700672908896
2013-14	Optimal Flat	A + H.GF	0.0824143993309888	0.0416458619900423	0.0990485299446852	0.0405205093726387
2013-14	Optimal Flat	H.ALL	0.0073502139073689	0.0354869479184038	0.0140314003414569	0.0376364918159869
2013-14	Optimal Flat	G + H.ALL	0.0635482895298234	0.0368655923725226	0.0770219250334551	0.0387782158288451
2013-14	Optimal Flat	A + H.ALL	0.0921803630529903	0.0429482124007216	0.107914928459717	0.044161897099152
2013-14	Moderate Drought	G	0.162543641341576	0.0278609346743437	0.206817186712463	0.0273307522989522
2013-14	Moderate Drought	A	0.152620129744953	0.0399708448657756	0.182440471795082	0.0400764338333546
2013-14	Moderate Drought	G GxE	0.250690886604925	0.0284665480916872	0.184295915104353	0.0437774099340228
2013-14	Moderate Drought	A GxE	0.201364361291949	0.0492006846284404	0.149391057051244	0.0688313529860963
2013-14	Moderate Drought	H.VEG	0.272183435634399	0.0352426241077816	-0.0304550564851207	0.0286731756315839
2013-14	Moderate Drought	G + H.VEG	0.275395175141374	0.0379559344063324	0.181681524451631	0.0441323800412597
2013-14	Moderate Drought	A + H.VEG	0.287055325912557	0.0445716607245046	0.157201938300975	0.037084300332236
2013-14	Moderate Drought	H.HEAD	0.314539771596635	0.0259293521909894	-0.0693573866884793	0.0278240393014918
2013-14	Moderate Drought	G + H.HEAD	0.335806995657264	0.0354076898446795	0.144811235682839	0.0389343466627022
2013-14	Moderate Drought	A + H.HEAD	0.339036669932129	0.0343803934946492	0.125642953787434	0.0475520499614512
2013-14	Moderate Drought	H.GF	0.31244500295008	0.0325441070196377	-0.0980849487424355	0.0296107131740544
2013-14	Moderate Drought	G + H.GF	0.35489881773135	0.0331106447072237	0.134205792511502	0.0514223681361748
2013-14	Moderate Drought	A + H.GF	0.357035311048595	0.0409623474578629	0.0987604045017364	0.050801777099011
2013-14	Moderate Drought	H.ALL	0.317280283068555	0.0271312710425229	-0.0887971074599149	0.0239277736397362
2013-14	Moderate Drought	G + H.ALL	0.358310252906414	0.0261925739318097	0.127065211332567	0.0491789012769376
2013-14	Moderate Drought	A + H.ALL	0.36633508969	0.0327841997675868	0.0916270693248626	0.0493404646378212
2013-14	Severe Drought	G	0.221784616713242	0.0198739441785493	0.152681191964518	0.0269576664147064
2013-14	Severe Drought	A	0.266611458814737	0.0482705481474153	0.164522526975626	0.0393230513541687
2013-14	Severe Drought	G GxE	0.306511361508638	0.0432852367937264	0.171452070206817	0.0488983579338398
2013-14	Severe Drought	A GxE	0.346156768919234	0.0433956190840432	0.167177345022484	0.0333292552395012
2013-14	Severe Drought	H.VEG	0.431958062602477	0.0186329764662085	0.00634647951147753	0.0264319097002871
2013-14	Severe Drought	G + H.VEG	0.459450919383869	0.0220410533316768	0.0887425655110658	0.0291533235075529
2013-14	Severe Drought	A + H.VEG	0.489904380457773	0.0284190882349838	0.106710648385627	0.0327560669165734
2013-14	Severe Drought	H.HEAD	0.468182344775143	0.0245915288407133	0.0577232972169506	0.0406527542985369
2013-14	Severe Drought	G + H.HEAD	0.488385454546068	0.0151685712300966	0.112213651791028	0.0341471189993974
2013-14	Severe Drought	A + H.HEAD	0.50852639435854	0.0251584009664662	0.12061521046812	0.0426808884709332
2013-14	Severe Drought	H.GF	0.581991268663346	0.0227245891052929	0.108925151637022	0.0251823333499453
2013-14	Severe Drought	G + H.GF	0.602791131523279	0.0204919790489402	0.152647174184673	0.0229994293044018
2013-14	Severe Drought	A + H.GF	0.614229339967642	0.0210021293884501	0.167397245509524	0.030577272895523
2013-14	Severe Drought	H.ALL	0.563997569608153	0.0253831003816164	0.0981328344396811	0.0322468061492778
2013-14	Severe Drought	G + H.ALL	0.593202076372039	0.0222545625971488	0.160723760919999	0.0313737749446822
2013-14	Severe Drought	A + H.ALL	0.603472364378659	0.0251895842712144	0.164536281485518	0.0332769824891202
2013-14	Heat	G	0.272669123627623	0.0202876732133848	0.224179826004988	0.0186354271765412
2013-14	Heat	A	0.283583927540754	0.036469696085943	0.230223332140786	0.0359152953010587
2013-14	Heat	G GxE	0.334736068879194	0.0206933097790047	0.26882247271206	0.0238082698677482
2013-14	Heat	A GxE	0.290540276082573	0.0380745578167827	0.239312983161307	0.0406654819437382
2013-14	Heat	H.VEG	0.572003461378348	0.0270805707359889	0.569089985128229	0.0288837891271304
2013-14	Heat	G + H.VEG	0.477827956815106	0.0322009090075337	0.452447640109725	0.036426863326015
2013-14	Heat	A + H.VEG	0.527207035940067	0.0329285889151107	0.501450828689218	0.0355500427150475
2013-14	Heat	H.HEAD	0.540129344968819	0.0195121347705668	0.527559945786021	0.0311095003148777
2013-14	Heat	G + H.HEAD	0.551480701600822	0.0204310380983984	0.509166868666402	0.0333753091944102
2013-14	Heat	A + H.HEAD	0.550066285522011	0.026661737827257	0.514060486225166	0.0338036051312542
2013-14	Heat	H.GF	-0.00189564878725543	0.0342451813429624	0.00184758577423438	0.0402751197290628
2013-14	Heat	G + H.GF	0.251593575867117	0.0163757916296265	0.190028662433654	0.0187089428372907
2013-14	Heat	A + H.GF	0.261329483897258	0.0246927642220068	0.202553638999634	0.0269397121295152
2013-14	Heat	H.ALL	0.402035950533798	0.0181179797181852	0.460914994121536	0.0301529973510128
2013-14	Heat	G + H.ALL	0.407966862963171	0.0288831141013298	0.401668837645929	0.0430361592691192
2013-14	Heat	A + H.ALL	0.427052028030676	0.0375411792861788	0.42473416749651	0.0536226545945137
2014-15	Optimal Bed	G	0.368652124397856	0.0114807014595611	0.308674393285177	0.0139522449542958
2014-15	Optimal Bed	A	0.302994802406818	0.0339985621382769	0.242536870429178	0.0272235122371818
2014-15	Optimal Bed	G GxE	0.405918026599325	0.0144783768106087	0.333405788834845	0.0177658822086007
2014-15	Optimal Bed	A GxE	0.301968625663737	0.0430233519488774	0.241267107973111	0.036977877898265
2014-15	Optimal Bed	H.VEG	0.295890352882848	0.0212070308407092	0.144878590719842	0.0489858660616146
2014-15	Optimal Bed	G + H.VEG	0.420611552917786	0.0169696272288492	0.300632534589749	0.0273920223314689
2014-15	Optimal Bed	A + H.VEG	0.366605354564294	0.0305494584121152	0.255201083335068	0.0277894859172513
2014-15	Optimal Bed	H.HEAD	0.535779464806907	0.018599126747039	0.333834223647145	0.0264280624387456
2014-15	Optimal Bed	G + H.HEAD	0.59252208756955	0.0143466025895871	0.415255435012337	0.0210302262534383
2014-15	Optimal Bed	A + H.HEAD	0.560909544927296	0.0214069840317571	0.382178544671149	0.0274994849490658
2014-15	Optimal Bed	H.GF	0.592243480773305	0.0176620665243032	0.355388894017699	0.0228476728671862
2014-15	Optimal Bed	G + H.GF	0.629428051084831	0.0174006140503404	0.417246517139936	0.0226564333523877
2014-15	Optimal Bed	A + H.GF	0.599009142285936	0.0191361562562364	0.384945052088859	0.0270739392207596
2014-15	Optimal Bed	H.ALL	0.589851758118383	0.0133073241130037	0.358382191934333	0.0203697391009089
2014-15	Optimal Bed	G + H.ALL	0.619123482160005	0.0142110404578623	0.410614904786523	0.0204197734816529
2014-15	Optimal Bed	A + H.ALL	0.599516009077647	0.0167990809666606	0.384688139839143	0.0275386896341777
2014-15	Optimal Flat	G	0.203668538046567	0.0225073408660973	0.203633310159184	0.0225107755926292
2014-15	Optimal Flat	A	0.189457480009761	0.0262613958698008	0.189227501012605	0.0262540950989785
2014-15	Optimal Flat	G GxE	0.304681289447989	0.0239807564383201	0.304475762855112	0.0239805278492935
2014-15	Optimal Flat	A GxE	0.242360141182464	0.0243478378213655	0.242025975089622	0.0243426770178897
2014-15	Optimal Flat	H.VEG	0.0782686219715175	0.0477676169816744	0.0782608724624468	0.0477904862501509
2014-15	Optimal Flat	G + H.VEG	0.233958984369891	0.0226251595263167	0.233883202154383	0.0226226988075962
2014-15	Optimal Flat	A + H.VEG	0.213805873655821	0.0285940573795025	0.213546515584985	0.0285842926476779
2014-15	Optimal Flat	H.HEAD	0.342427128024939	0.0209625482466954	0.342257541613798	0.0209585291302186
2014-15	Optimal Flat	G + H.HEAD	0.395191030286911	0.0197485749674711	0.39503985323706	0.019744084777807
2014-15	Optimal Flat	A + H.HEAD	0.338168791047559	0.0267890721281924	0.337911440046203	0.0267815753470981
2014-15	Optimal Flat	H.GF	0.444167779525227	0.0142461522167371	0.443939397417338	0.0142472720178507
2014-15	Optimal Flat	G + H.GF	0.482893603239972	0.0156599564143832	0.482688640507003	0.0156658169656002
2014-15	Optimal Flat	A + H.GF	0.457567891513405	0.0167025942694788	0.457301055282706	0.0167109652361686
2014-15	Optimal Flat	H.ALL	0.462998609790466	0.0248464341427906	0.462757197686547	0.0248452871018147
2014-15	Optimal Flat	G + H.ALL	0.498612477951322	0.0195307368758329	0.49840236005976	0.0195291050567454
2014-15	Optimal Flat	A + H.ALL	0.464423077774773	0.0195996354752975	0.464145990405015	0.0196043481286102
2014-15	Moderate Drought	G	0.209423696766739	0.0158794207266813	0.219657224812133	0.0158979831788034
2014-15	Moderate Drought	A	0.24458550944193	0.0269467125531206	0.240245724668351	0.0270574467764987
2014-15	Moderate Drought	G GxE	0.333750563240492	0.0320190020979743	0.327705140330029	0.0313968007817062
2014-15	Moderate Drought	A GxE	0.291515140894305	0.0259646592810765	0.283633247294908	0.0262217205945379
2014-15	Moderate Drought	H.VEG	0.257471743690569	0.034857483852574	0.227189718844084	0.0358615183467283
2014-15	Moderate Drought	G + H.VEG	0.290441169892668	0.0258132091152159	0.279568748986918	0.0238033924096172
2014-15	Moderate Drought	A + H.VEG	0.304042131231641	0.0301356212941166	0.285779118744236	0.0294023589172873
2014-15	Moderate Drought	H.HEAD	0.28646348075353	0.0229450215331741	0.2515726950617	0.0247386020544305
2014-15	Moderate Drought	G + H.HEAD	0.330310575075995	0.0217118580626066	0.309260278322701	0.0214265487579957
2014-15	Moderate Drought	A + H.HEAD	0.330001059071537	0.031510507816589	0.308394446838189	0.0310402604970923
2014-15	Moderate Drought	H.GF	0.310401484563588	0.0225298866534592	0.275212713462282	0.0215891275190386
2014-15	Moderate Drought	G + H.GF	0.410944307207295	0.0204467707486442	0.38748115282172	0.0221927274991624
2014-15	Moderate Drought	A + H.GF	0.376377463177285	0.0248788949617041	0.353444357123607	0.0252454308809363
2014-15	Moderate Drought	H.ALL	0.345792748903374	0.0227814127124324	0.296309864165185	0.0240991084008514
2014-15	Moderate Drought	G + H.ALL	0.415904660612029	0.0214031902134285	0.382732760616407	0.0236843927584848
2014-15	Moderate Drought	A + H.ALL	0.385483868079329	0.0295579661951445	0.352546863974342	0.0286622316775026
2014-15	Severe Drought	G	0.0816692218018322	0.0178309657682053	0.0731715127623245	0.017866923108802
2014-15	Severe Drought	A	0.144855439868183	0.0233174208323082	0.139919958076624	0.023529715326245
2014-15	Severe Drought	G GxE	0.181326045880862	0.0255973568788779	0.175850579838968	0.0259375269421754
2014-15	Severe Drought	A GxE	0.195497120993828	0.0194469010613147	0.191336281040921	0.0195955737273038
2014-15	Severe Drought	H.VEG	0.147872004442017	0.0356649870425487	0.149014561251875	0.0381043116419191
2014-15	Severe Drought	G + H.VEG	0.124384807215783	0.0231785933405193	0.116350549206246	0.0235462565031072
2014-15	Severe Drought	A + H.VEG	0.188060488067943	0.0222780800292493	0.183522312614659	0.0225334019644827
2014-15	Severe Drought	H.HEAD	0.185668352859986	0.0244498214480479	0.195161201366457	0.0248183304184688
2014-15	Severe Drought	G + H.HEAD	0.18794139066923	0.0240736644817151	0.1871518409419	0.0242943438086398
2014-15	Severe Drought	A + H.HEAD	0.20673442229784	0.0236159291450795	0.204789662258681	0.0234555467478095
2014-15	Severe Drought	H.GF	0.184535570187192	0.0584061205457424	0.193259205509246	0.0591065033245343
2014-15	Severe Drought	G + H.GF	0.214267905360649	0.0395436070116271	0.214660614671466	0.04179166101179
2014-15	Severe Drought	A + H.GF	0.200722362550062	0.0217554803004716	0.200528975675284	0.0229936259536544
2014-15	Severe Drought	H.ALL	0.154745567338127	0.0249219546207474	0.162284251018441	0.0285850746919347
2014-15	Severe Drought	G + H.ALL	0.185410918450632	0.0262674129276047	0.184107904766364	0.0283237799997641
2014-15	Severe Drought	A + H.ALL	0.206576020622512	0.0225577556927836	0.204749647271167	0.0235803565639581
2014-15	Heat	G	0.24026383081631	0.0112737615467105	0.247558571365844	0.0124253078930614
2014-15	Heat	A	0.268087605391662	0.0248577640978012	0.259432995744814	0.0261280635683135
2014-15	Heat	G GxE	0.311875897747819	0.0262824333377787	0.306793321690734	0.0285676025271799
2014-15	Heat	A GxE	0.277194641055669	0.0313928501020218	0.271655063770868	0.0342266527071412
2014-15	Heat	H.VEG	0.418861226618626	0.0177720161656148	0.42352117556498	0.0189442826605975
2014-15	Heat	G + H.VEG	0.431143868421452	0.0109882734559501	0.43585396857889	0.0159402268051702
2014-15	Heat	A + H.VEG	0.452800394575883	0.0175128462194937	0.452864488977301	0.0247353205153066
2014-15	Heat	H.HEAD	0.527946224614529	0.0142698696497751	0.514408118801016	0.0169136710194381
2014-15	Heat	G + H.HEAD	0.544461508220465	0.0102142368480353	0.535558232494345	0.0148729255705126
2014-15	Heat	A + H.HEAD	0.549195315175154	0.012563480715074	0.537475093397072	0.0153330147999952
2014-15	Heat	H.GF	0.371230973181322	0.0438266582609061	0.31245782603274	0.0558401066191743
2014-15	Heat	G + H.GF	0.443293554952542	0.0264037640366044	0.406253209221396	0.0290803497236039
2014-15	Heat	A + H.GF	0.432955904361735	0.0375174586977874	0.391594720649312	0.0432358896887908
2014-15	Heat	H.ALL	0.49335544853538	0.0171321972966001	0.464227749027338	0.0205299155051772
2014-15	Heat	G + H.ALL	0.503591886151461	0.0126038288966383	0.482687310671051	0.0164454501368821
2014-15	Heat	A + H.ALL	0.517182483926268	0.0184084050960291	0.49212719926896	0.0216572412017204
2015-16	Optimal Bed	G	0.197397683928835	0.0139652674528522	0.187057526636342	0.0131674543006838
2015-16	Optimal Bed	A	0.220711335779863	0.0169094013085182	0.212970408876621	0.0166798377045065
2015-16	Optimal Bed	G GxE	0.220943520164763	0.0189319521306459	0.217175097000501	0.018042588761017
2015-16	Optimal Bed	A GxE	0.219679199129145	0.0198646704275412	0.218071669729766	0.0188009899046959
2015-16	Optimal Bed	H.HEAD	0.295900216167176	0.0203039353761551	0.239273424817041	0.0191048312464815
2015-16	Optimal Bed	G + H.HEAD	0.322669410267516	0.0224567980108194	0.290974586570008	0.0172385789970644
2015-16	Optimal Bed	A + H.HEAD	0.350426311759705	0.0183267852823116	0.317789759425946	0.0164363153601108
2015-16	Optimal Bed	H.GF	0.286685612972448	0.0196445684505342	0.231962152596353	0.0188500968008083
2015-16	Optimal Bed	G + H.GF	0.305219926101447	0.0194749117714312	0.280265418796516	0.0140458728764016
2015-16	Optimal Bed	A + H.GF	0.316412925091974	0.0137823379926551	0.287905213573043	0.0140758695505264
2015-16	Optimal Bed	H.ALL	0.309426616234341	0.0197566085358969	0.251414269781498	0.0184211434849115
2015-16	Optimal Bed	G + H.ALL	0.338145876011726	0.0176788765792851	0.307985039907171	0.0123852629730114
2015-16	Optimal Bed	A + H.ALL	0.346318870356533	0.0157557270191204	0.314326872652145	0.0149578900262381
2015-16	Optimal Flat	G	0.193369533159322	0.0141649004330037	0.184859976365644	0.0133718249897397
2015-16	Optimal Flat	A	0.161291719298733	0.0135235850392376	0.209211856633117	0.0208126064417789
2015-16	Optimal Flat	G GxE	0.249486101603452	0.0265164511292783	0.28242434516417	0.0292190660320458
2015-16	Optimal Flat	A GxE	0.186855334472539	0.0213254184616387	0.264871055085014	0.0361654510414795
2015-16	Optimal Flat	H.HEAD	0.109931370247102	0.016423762261811	0.0714458455789702	0.0298921841815246
2015-16	Optimal Flat	G + H.HEAD	0.191224068205934	0.0174632327018208	0.183158727428747	0.0192282065627328
2015-16	Optimal Flat	A + H.HEAD	0.163876907281296	0.0186742239302136	0.184910671102246	0.0226529918123666
2015-16	Optimal Flat	H.GF	0.38003675221185	0.0700230294846768	0.434900095264211	0.0694871025355903
2015-16	Optimal Flat	G + H.GF	0.416353870988497	0.051236808329824	0.453289552266663	0.0599204396199593
2015-16	Optimal Flat	A + H.GF	0.402798702596185	0.0679604734662479	0.469510658337412	0.0697822871864815
2015-16	Optimal Flat	H.ALL	0.357297280469914	0.0664644094617378	0.389079776206382	0.0658760838472098
2015-16	Optimal Flat	G + H.ALL	0.416567219776961	0.0525823696844406	0.437021483393363	0.0585218158551428
2015-16	Optimal Flat	A + H.ALL	0.395225236720822	0.0672979145786986	0.439093079774305	0.0774340866932639
2015-16	Moderate Drought	G	0.211585852695096	0.0181125309421998	0.197752950845964	0.0150670911113559
2015-16	Moderate Drought	A	0.206982517001942	0.0284141820103992	0.172693917543863	0.0252383422749686
2015-16	Moderate Drought	G GxE	0.25501892439016	0.0247012156809072	0.206268081089711	0.0273807416103116
2015-16	Moderate Drought	A GxE	0.250387680466838	0.0331369005123047	0.209257038786414	0.0352806046091335
2015-16	Moderate Drought	H.GF	0.367853680744895	0.0173323871919709	0.105461268151938	0.0381124870477876
2015-16	Moderate Drought	G + H.GF	0.323276743893311	0.0314483376748296	0.172897768924694	0.025287065110873
2015-16	Moderate Drought	A + H.GF	0.327861977171083	0.0343140148501821	0.170184034152198	0.0247413534400315
2015-16	Moderate Drought	H.ALL	0.368282624613328	0.0169392430377699	0.107421946174134	0.0381237579089627
2015-16	Moderate Drought	G + H.ALL	0.32252777458132	0.028978797998795	0.167641907777452	0.0226885925611452
2015-16	Moderate Drought	A + H.ALL	0.334496690548452	0.0309479540443274	0.172833023103655	0.0248989472822189
2015-16	Severe Drought	G	0.228440732752151	0.0212219373317232	0.183520767428356	0.0232414589174317
2015-16	Severe Drought	A	0.278025144666145	0.0248976968431968	0.247261047852299	0.0351247454823558
2015-16	Severe Drought	G GxE	0.339155051313756	0.0290064552657679	0.254932808432257	0.0372205622160321
2015-16	Severe Drought	A GxE	0.328935428611888	0.02636833284778	0.254653493421683	0.0346199776287595
2015-16	Severe Drought	H.GF	0.649132278043551	0.0155974024003983	0.182351580421077	0.0328009438200285
2015-16	Severe Drought	G + H.GF	0.677042945843615	0.0127259583137858	0.253289427798447	0.026716148214941
2015-16	Severe Drought	A + H.GF	0.685916804525817	0.0128133537966173	0.25973269407556	0.0333243888093191
2015-16	Severe Drought	H.ALL	0.647210628718363	0.0148822879894333	0.178969149968398	0.0318776484798819
2015-16	Severe Drought	G + H.ALL	0.675073175788825	0.013855670061499	0.245892074685189	0.0253080606748903
2015-16	Severe Drought	A + H.ALL	0.68788544372267	0.0153685154331204	0.260479639831418	0.0321072728890406
2015-16	Heat	G	0.274142289245187	0.0171835404633362	0.286108804157049	0.017442793215487
2015-16	Heat	A	0.264532397122126	0.0198325613036335	0.280592735907335	0.0232065428121761
2015-16	Heat	G GxE	0.375375618588136	0.0245304219592398	0.387308856314511	0.0231002920807272
2015-16	Heat	A GxE	0.312968008838335	0.0222829944636298	0.331131731888405	0.0244001552711001
2015-16	Heat	H.HEAD	0.622834346458025	0.0152565906139677	0.625220119550423	0.0156665456567974
2015-16	Heat	G + H.HEAD	0.625454744217102	0.0145016037130594	0.635800927389972	0.0144318891656804
2015-16	Heat	A + H.HEAD	0.653236929127605	0.0143601581498024	0.665969616689348	0.0139339361920717
2015-16	Heat	H.GF	0.502355895422676	0.0115480572384373	0.488991598192755	0.0105092091367923
2015-16	Heat	G + H.GF	0.536909160387542	0.0114805211862103	0.537479599352822	0.0113438291578815
2015-16	Heat	A + H.GF	0.528726434129528	0.0120495339891637	0.534800953906219	0.0137246618906311
2015-16	Heat	H.ALL	0.513891057795551	0.0188401301659355	0.502173152830786	0.0150679122950186
2015-16	Heat	G + H.ALL	0.527226863053441	0.0124450580861687	0.523075149093846	0.0123176863048538
2015-16	Heat	A + H.ALL	0.521356882788549	0.0173928752648912	0.522509196450537	0.0201572352951073
2016-17	Optimal Bed	G	0.448986579237956	0.0179738763609229	0.430882444818051	0.0191698955931093
2016-17	Optimal Bed	A	0.545367858436023	0.0279714845561743	0.540620969503211	0.0292881895997343
2016-17	Optimal Bed	G GxE	0.48037688705668	0.0259920454888356	0.460323163116829	0.0256776222496729
2016-17	Optimal Bed	A GxE	0.536669507971159	0.026074743327024	0.531811548319396	0.0300304887145506
2016-17	Optimal Bed	H.VEG	0.704900469227282	0.017158904760578	0.658979070613793	0.0209731509150852
2016-17	Optimal Bed	G + H.VEG	0.743424784478351	0.0167925206698586	0.704718968857453	0.0205721913181563
2016-17	Optimal Bed	A + H.VEG	0.758868514560049	0.0146224365982576	0.721317202853309	0.0183187209237183
2016-17	Optimal Bed	H.HEAD	0.710769588703169	0.0163185910817671	0.628472406228946	0.0281667316591001
2016-17	Optimal Bed	G + H.HEAD	0.765097809681749	0.0161068679023868	0.692709230606923	0.0272426743270719
2016-17	Optimal Bed	A + H.HEAD	0.770306191921189	0.0163340054358991	0.698958203435283	0.0274591412357491
2016-17	Optimal Bed	H.GF	0.681287138234917	0.022413907525862	0.59625181418255	0.0295944534336007
2016-17	Optimal Bed	G + H.GF	0.732353615182583	0.0145714423191589	0.657243184196986	0.0234657666097397
2016-17	Optimal Bed	A + H.GF	0.743961625141409	0.0151486307471608	0.673997668608568	0.0239328132321527
2016-17	Optimal Bed	H.ALL	0.739018461371563	0.0138930871609167	0.657548521560551	0.0220442836639526
2016-17	Optimal Bed	G + H.ALL	0.782246053447722	0.0124861814196235	0.712775121201145	0.0199199859633192
2016-17	Optimal Bed	A + H.ALL	0.784801090952737	0.0120951001668128	0.716361300627178	0.0216004478613092
2016-17	Optimal Flat	G	0.419365704395538	0.0134240881150678	0.409278085988484	0.0125240958188717
2016-17	Optimal Flat	A	0.486020766789511	0.0254107211610202	0.475729125372837	0.0250040173479786
2016-17	Optimal Flat	G GxE	0.472481861509679	0.0210572356619901	0.448067246233124	0.0232391766183736
2016-17	Optimal Flat	A GxE	0.497095778300614	0.0272402471386284	0.479518888028803	0.0271503505980227
2016-17	Optimal Flat	H.VEG	0.525445187153438	0.0296732376991024	0.430012294051315	0.0381803587712202
2016-17	Optimal Flat	G + H.VEG	0.59603987990724	0.0180989517506088	0.525198166032005	0.0253260296090803
2016-17	Optimal Flat	A + H.VEG	0.615338420036669	0.0199634088742216	0.542466835658828	0.0238736340820848
2016-17	Optimal Flat	H.HEAD	0.539240297510208	0.0152569517668148	0.450227132797139	0.0188713412506099
2016-17	Optimal Flat	G + H.HEAD	0.596285136731117	0.0111780427459749	0.52199930300348	0.0162452193201944
2016-17	Optimal Flat	A + H.HEAD	0.605646899885784	0.0136360223957316	0.528803179275639	0.0168192616511561
2016-17	Optimal Flat	H.GF	0.448893892358852	0.0277391874221702	0.39729317860891	0.0287288887561127
2016-17	Optimal Flat	G + H.GF	0.504212487667924	0.0207038663508009	0.459584236259391	0.0246729137972546
2016-17	Optimal Flat	A + H.GF	0.538337594886772	0.0186227442772258	0.503996171844789	0.0258477654045952
2016-17	Optimal Flat	H.ALL	0.543504617133224	0.0353500696130841	0.444593875184315	0.0406186294549987
2016-17	Optimal Flat	G + H.ALL	0.610794617527894	0.0195843085384039	0.529742995230927	0.0255948163005015
2016-17	Optimal Flat	A + H.ALL	0.628664360823221	0.0170182049008292	0.554164677324189	0.0230713555133769
2016-17	Moderate Drought	G	0.420378995253607	0.0227235473132456	0.383186398731174	0.0231506026120346
2016-17	Moderate Drought	A	0.460939816830925	0.0216686091448954	0.456106415924408	0.0230619630193516
2016-17	Moderate Drought	G GxE	0.500284192901983	0.02533552022197	0.453980052460541	0.0322724854215208
2016-17	Moderate Drought	A GxE	0.493717629939337	0.0227559918520162	0.477525368537621	0.0268809754716749
2016-17	Moderate Drought	H.VEG	0.365371550433941	0.0428857252055081	0.260190936581692	0.0689150250382865
2016-17	Moderate Drought	G + H.VEG	0.516167425830563	0.0251552315820254	0.415608287711964	0.0502473733980826
2016-17	Moderate Drought	A + H.VEG	0.550350872276082	0.0228265370664015	0.474313565595256	0.0489153884444294
2016-17	Moderate Drought	H.HEAD	0.535265245174055	0.0238282569758499	0.278498212472347	0.0397008864184376
2016-17	Moderate Drought	G + H.HEAD	0.613894411137913	0.0175878932439512	0.402379859185978	0.0358803783169946
2016-17	Moderate Drought	A + H.HEAD	0.646455821081511	0.0195310302535681	0.446169355484211	0.0372592940822242
2016-17	Moderate Drought	H.GF	0.574112026370162	0.0241633406736168	0.327469107773615	0.04612640770075
2016-17	Moderate Drought	G + H.GF	0.633121470730331	0.021871933794042	0.416634710688421	0.0364280308857569
2016-17	Moderate Drought	A + H.GF	0.665455250505253	0.0182032308171595	0.460044278522934	0.0319270821608696
2016-17	Moderate Drought	H.ALL	0.569741420302861	0.0346518344089521	0.372899576643845	0.0598779590756141
2016-17	Moderate Drought	G + H.ALL	0.635609250818116	0.022904574206488	0.460048293132708	0.0448467101104993
2016-17	Moderate Drought	A + H.ALL	0.664575528075852	0.0230209964331174	0.498281012559022	0.0416873994779776
2016-17	Severe Drought	G	0.163531258638659	0.0252375348648837	0.0894220596160394	0.0294164223895008
2016-17	Severe Drought	A	0.351164408668399	0.0245931586314684	0.328919706833367	0.0312006857643867
2016-17	Severe Drought	G GxE	0.305267090354424	0.033956642897929	0.272954968663702	0.0456766271033717
2016-17	Severe Drought	A GxE	0.387608789293185	0.0231339044530008	0.377274570946222	0.0285295614571785
2016-17	Severe Drought	H.VEG	0.480490539569987	0.034332765001481	0.57729300855047	0.0351460387735621
2016-17	Severe Drought	G + H.VEG	0.509966555905558	0.0323992693739031	0.534408959271244	0.033808067971936
2016-17	Severe Drought	A + H.VEG	0.543521784632625	0.0274485875633322	0.563877343726377	0.0335156348531331
2016-17	Severe Drought	H.HEAD	0.657186445072853	0.0303229326367855	0.628530374510867	0.0173025484824309
2016-17	Severe Drought	G + H.HEAD	0.6249530211506	0.0257820845922714	0.603522362847604	0.0209873982711275
2016-17	Severe Drought	A + H.HEAD	0.645136006932511	0.0265259280953941	0.621021134315429	0.0296983210503967
2016-17	Severe Drought	H.GF	0.665407619870709	0.0278586997420754	0.648751046984406	0.0331837987979148
2016-17	Severe Drought	G + H.GF	0.672665890935358	0.0264675370341532	0.642255856744137	0.0295611121242513
2016-17	Severe Drought	A + H.GF	0.684130025077979	0.0249104943014936	0.649080551297717	0.0330008624882684
2016-17	Severe Drought	H.ALL	0.655754940527995	0.0251445589463078	0.631261500012826	0.0289431749060311
2016-17	Severe Drought	G + H.ALL	0.664681378967508	0.0224795109751781	0.624578031764992	0.0264582767577239
2016-17	Severe Drought	A + H.ALL	0.680310784708605	0.0188503129091842	0.640693848964638	0.0271591459535365
2016-17	Heat	G	0.342339510217001	0.0201866111258173	0.34480830697619	0.0239067462625941
2016-17	Heat	A	0.405499880664443	0.0263001011960757	0.395408711375474	0.0351649701379251
2016-17	Heat	G GxE	0.402025159747184	0.0216198450777659	0.396044062930553	0.0273207157346785
2016-17	Heat	A GxE	0.426020348421802	0.025371775972432	0.418031818402854	0.03326760393674
2016-17	Heat	H.HEAD	0.613398150700871	0.0183601848293495	0.538112357982601	0.0236611394910973
2016-17	Heat	G + H.HEAD	0.660954473593872	0.0159509500669604	0.589699305321224	0.0222858936643929
2016-17	Heat	A + H.HEAD	0.68692139407996	0.0190672888501752	0.623763423910775	0.0244420268154005
2016-17	Heat	H.GF	0.510704702338039	0.0211128379605043	0.467942985175545	0.0333165674869301
2016-17	Heat	G + H.GF	0.60123976650276	0.0186416935236616	0.559453578987457	0.0277680242164771
2016-17	Heat	A + H.GF	0.587029091070403	0.0227729110992625	0.537381550695718	0.0400444052140454
2016-17	Heat	H.ALL	0.48639365866418	0.0352740864357693	0.481189142056212	0.0377715070630059
2016-17	Heat	G + H.ALL	0.582285132629652	0.0240844288075002	0.564770244453837	0.028979261237917
2016-17	Heat	A + H.ALL	0.573338045886433	0.0353444967257963	0.554385126350267	0.0357679519820593
